# METTL3 regulates exocytosis independently of m^6^A

**DOI:** 10.1101/2025.05.26.656168

**Authors:** Margalida Esteva-Socias, Devi Prasad Bhattarai, Cyrinne Achour, Poonam Baidya, Kanchan Kumari, Gaia Fontanari, Kerstin Seier, Hudson Pace, Sandhya Malla, Shaochun Zhu, Eva Lundin, Cathrine Broberg Vågbø, Marta Bally, Vinay Swaminathan, André Mateus, Ruth Rodriguez-Barrueco, Andreas Pich, Francesca Aguilo

## Abstract

RNA modification pathways are often mis-regulated in various cancers, with *N*^6^-methyladenosine (m^6^A) having a pivotal role in cancer progression and metastasis. Methyltransferase-like 3 (METTL3), a core component of the m^6^A methyltransferase complex, functions not only as an m^6^A writer but also promotes tumorigenesis through m^6^A-independent mechanisms. Here, we show that METTL3 is mislocalized to the cytoplasm in breast cancer tumors from patients, contributing to the oncogenic phenotype. Cytoplasmic METTL3 interacts with EXOC7, a key regulator of exocytosis, promoting its stabilization. Additionally, METTL3 regulates m^6^A-dependent alternative splicing of *EXOC7*. Silencing *METTL3* impairs vesicle trafficking and the breast cancer secretome – effects that do not rely on its enzymatic activity but instead involve METTL3-mediated stabilization of EXOC7 and potentially other exocyst components. Furthermore, METTL3 knockdown impairs invadopodia formation, collagen matrix invasion, and focal adhesion morphology in vitro, while inhibition of METTL3 catalytic activity does not. Our findings uncover non-catalytic roles of METTL3 in regulating exocytosis and the cancer secretome.
