## Supplementary material for "METTL3 regulates exocytosis independently of m^6^A": Table S3

### Sheet: Secretion analysis_STM2457
Experimental condition	uniprot_id	gene_name	log2FC_secreted	FDR_secreted	log2FC_fullproteome	FDR_fullproteome	delta_secretion_efficiency	category
STM2457	P98088	MUC5AC	2.51061	0.00109705	0.467249	0.0013036	2.04336	Enhanced secretion
STM2457	P00749	PLAU	-1.93684	0.00169212	-0.174237	0.0660376	-1.7626	Secretion defect
STM2457	P23352	ANOS1	-1.37699	0.00565998	-0.571874	0.00202937	-0.805115	Secretion defect
STM2457	P48745	CCN3	1.10497	0.0065644	0.280398	0.0281397	0.824575	Enhanced secretion
STM2457	P05121	SERPINE1	-1.35191	0.0065644	-0.121281	0.173207	-1.23062	Secretion defect
STM2457	P03956	MMP1	1.1825	0.0065644	0.181422	0.0593324	1.00108	Enhanced secretion
STM2457	P24821	TNC	-1.37889	0.0065644	-0.202978	0.026031	-1.17591	Secretion defect
STM2457	P09871	C1S	1.27622	0.00743896	0.0792539	0.438842	1.19697	Enhanced secretion
STM2457	P00751	CFB	1.11767	0.00843149	0.0848745	0.347316	1.0328	Enhanced secretion
STM2457	P09228	CST2	1.00152	0.00893893	0.0862111	0.294371	0.915312	Enhanced secretion
STM2457	P13686	ACP5	1.1299	0.00893893	1.12548	0.000129705	0.00442182	Expression-driven
STM2457	Q9HC84	MUC5B	1.60774	0.00943516	0.548544	0.000895095	1.0592	Enhanced secretion
STM2457	P39060	COL18A1	-1.45345	0.00943516	0.137002	0.207411	-1.59045	Secretion defect
STM2457	O60687	SRPX2	-1.05232	0.0107535	0.129217	0.338934	-1.18154	Secretion defect
STM2457	O95994	AGR2	0.955121	0.0107535	2.17656	4.189e-06	-1.22144	Secretion defect
STM2457	P00736	C1R	1.08416	0.0110739	0.0700944	0.395738	1.01406	Enhanced secretion
STM2457	P52823	STC1	-1.27984	0.0110739	-0.192287	0.0318186	-1.08755	Secretion defect
STM2457	P01036	CST4	0.896061	0.0110739	0.119924	0.140697	0.776137	Enhanced secretion
STM2457	P26022	PTX3	-1.05792	0.0110739	-0.065203	0.422965	-0.992713	Secretion defect
STM2457	Q13214	SEMA3B	0.769554	0.0130233	-0.0174087	0.87811	0.786963	Enhanced secretion
STM2457	O94907	DKK1	-0.896581	0.0130233	0.385361	0.0225452	-1.28194	Secretion defect
STM2457	Q9UKU9	ANGPTL2	0.804155	0.0136026	0.432151	0.00359109	0.372004	Expression-driven
STM2457	Q96DA0	ZG16B	1.1085	0.0139598	0.725698	0.0128909	0.382803	Expression-driven
STM2457	P04004	VTN	1.0335	0.0164502	0.455743	0.00294945	0.577759	Enhanced secretion
STM2457	O14792	HS3ST1	-0.856984	0.0164502	0.198682	0.138494	-1.05567	Secretion defect
STM2457	P01037	CST1	0.751043	0.017459	0.276106	0.00879246	0.474937	Expression-driven
STM2457	P08572	COL4A2	-0.775268	0.0255485	0.0734431	0.410236	-0.848711	Secretion defect
STM2457	Q99988	GDF15	1.39605	0.0255485	0.068857	0.514501	1.32719	Enhanced secretion
STM2457	P04085	PDGFA	-0.735706	0.0258802	-0.296746	0.126794	-0.43896	Expression-driven
STM2457	Q96N03	VSTM2L	0.941117	0.026649	0.734008	0.00068772	0.207109	Expression-driven
STM2457	O95633	FSTL3	0.795534	0.0283935	0.103353	0.2326	0.692181	Enhanced secretion
STM2457	P24592	IGFBP6	0.743397	0.0289134	1.01639	0.000393652	-0.27299	Expression-driven
STM2457	O15232	MATN3	0.665414	0.0304332	0.19494	0.0464753	0.470474	Expression-driven
STM2457	P01024	C3	0.861275	0.0304332	0.122901	0.149778	0.738375	Enhanced secretion
STM2457	P03950	ANG	0.628064	0.0304332	0.113687	0.185214	0.514378	Enhanced secretion
STM2457	P80188	LCN2	1.0522	0.0304332	0.254755	0.0185741	0.797445	Enhanced secretion
STM2457	O00468	AGRN	-0.974013	0.0304332	-0.00659035	0.957261	-0.967423	Secretion defect
STM2457	P10145	CXCL8	-0.90505	0.0304739	-0.140813	0.151176	-0.764237	Secretion defect
STM2457	P08833	IGFBP1	0.646642	0.033559	0.186509	0.0452273	0.460134	Expression-driven
STM2457	P20809	IL11	-0.892864	0.0346374	0.0511106	0.600396	-0.943975	Secretion defect
STM2457	P43234	CTSO	-0.684232	0.0352549	-0.0414061	0.838531	-0.642826	Secretion defect
STM2457	P35442	THBS2	-1.71657	0.0370378	-0.0957228	0.246517	-1.62085	Secretion defect
STM2457	Q15582	TGFBI	-0.596544	0.0378302	-0.0516255	0.514984	-0.544919	Secretion defect
STM2457	Q9GZX9	TWSG1	0.621728	0.0378302	0.194579	0.0499379	0.427149	Expression-driven
STM2457	P01009	SERPINA1	-0.619049	0.0378302	1.06524	0.000133989	-1.68429	Secretion defect
STM2457	P07996	THBS1	-1.63592	0.0378302	-0.0395998	0.635212	-1.59632	Secretion defect
STM2457	P01011	SERPINA3	0.679545	0.0378302	0.0821197	0.357907	0.597426	Enhanced secretion
STM2457	P07339	CTSD	0.545214	0.0378302	0.674397	0.000449661	-0.129182	Expression-driven
STM2457	Q9UHI8	ADAMTS1	-0.706366	0.0378302	-0.118238	0.203075	-0.588127	Secretion defect
STM2457	P51688	SGSH	0.647344	0.0413806	0.57272	0.000925992	0.0746241	Expression-driven
STM2457	Q9H3G5	CPVL	-0.587968	0.0413806	0.0475245	0.545926	-0.635493	Secretion defect
STM2457	P19883	FST	-0.672119	0.0428436	-0.0962035	0.248858	-0.575915	Secretion defect
STM2457	P07093	SERPINE2	-0.545576	0.0428436	0.103198	0.19597	-0.648774	Secretion defect
STM2457	P98160	HSPG2	-0.862077	0.0430476	-0.119372	0.161197	-0.742704	Secretion defect
STM2457	Q92520	FAM3C	-0.534624	0.0439218	0.204183	0.0322256	-0.738808	Secretion defect
STM2457	P28799	GRN	0.516748	0.0466996	0.117533	0.156646	0.399215	Expression-driven
STM2457	O00115	DNASE2	0.511652	0.0495009	0.292046	0.00708915	0.219606	Expression-driven
STM2457	Q99985	SEMA3C	0.510933	0.0495009	0.558651	0.00068772	-0.0477173	Expression-driven
STM2457	Q99969	RARRES2	0.485692	0.0495009	-0.109916	0.19146	0.595608	Enhanced secretion
STM2457	P54802	NAGLU	0.531526	0.0538719	0.178686	0.0691928	0.352841	Not significant
STM2457	Q14393	GAS6	-0.661784	0.0539326	0.0485416	0.604159	-0.710326	Not significant
STM2457	P61812	TGFB2	0.487493	0.0556835	0.342806	0.0035903	0.144688	Not significant
STM2457	Q13275	SEMA3F	0.567708	0.0556835	-0.00612498	0.953522	0.573833	Not significant
STM2457	P01034	CST3	0.551386	0.0556835	0.317875	0.00515513	0.233511	Not significant
STM2457	P04066	FUCA1	0.51713	0.0556835	0.224889	0.0172849	0.292241	Not significant
STM2457	O00339	MATN2	-0.727422	0.0556835	0.0255575	0.776558	-0.752979	Not significant
STM2457	Q14766	LTBP1	0.540645	0.0558466	0.0597283	0.441181	0.480917	Not significant
STM2457	Q9H497	TOR3A	-0.654068	0.0581759	0.222387	0.0410625	-0.876455	Not significant
STM2457	Q969H8	MYDGF	0.490036	0.0600755	0.894061	0.000173798	-0.404025	Not significant
STM2457	P34059	GALNS	-0.473711	0.0653412	-0.017249	0.866401	-0.456462	Not significant
STM2457	Q99727	TIMP4	-0.489686	0.0682045	-0.305647	0.0238562	-0.184039	Not significant
STM2457	Q9NPE2	NGRN	0.473509	0.0695027	0.190853	0.21019	0.282656	Not significant
STM2457	Q8N8U9	BMPER	-0.492923	0.0695027	-0.0612415	0.564334	-0.431681	Not significant
STM2457	Q8WWY8	LIPH	0.702708	0.0700633	0.575518	0.0347635	0.12719	Not significant
STM2457	P17936	IGFBP3	-0.565	0.0707582	-0.0201991	0.82058	-0.544801	Not significant
STM2457	P48723	HSPA13	-0.436881	0.0722191	0.135254	0.103979	-0.572135	Not significant
STM2457	Q8NBJ7	SUMF2	0.670742	0.0722191	0.617303	0.00128884	0.0534387	Not significant
STM2457	O00622	CCN1	0.416064	0.07463	0.0296235	0.729064	0.38644	Not significant
STM2457	Q99574	SERPINI1	0.462324	0.0748954	0.0607058	0.446668	0.401619	Not significant
STM2457	P07858	CTSB	0.425448	0.0815092	0.0601352	0.447935	0.365313	Not significant
STM2457	Q6ZMP0	THSD4	0.762661	0.087518	-0.133974	0.280736	0.896635	Not significant
STM2457	P20908	COL5A1	-0.562312	0.0944445	-0.00933411	0.924021	-0.552977	Not significant
STM2457	P10646	TFPI	-0.4511	0.0944445	0.25569	0.0114302	-0.70679	Not significant
STM2457	Q8NCC3	PLA2G15	0.38452	0.094647	0.346815	0.00338508	0.0377045	Not significant
STM2457	Q99715	COL12A1	-0.537617	0.104136	0.0164962	0.851456	-0.554113	Not significant
STM2457	Q92820	GGH	-0.420549	0.104687	0.141859	0.088409	-0.562408	Not significant
STM2457	P29279	CCN2	-0.393596	0.109613	0.0295149	0.716847	-0.423111	Not significant
STM2457	P10909	CLU	0.463435	0.11024	0.248718	0.017083	0.214717	Not significant
STM2457	Q99470	SDF2	0.436259	0.115277	0.397199	0.00213179	0.0390607	Not significant
STM2457	P10619	CTSA	0.393142	0.11566	0.203976	0.0291487	0.189166	Not significant
STM2457	P08476	INHBA	-0.565921	0.137678	-0.271538	0.0191708	-0.294384	Not significant
STM2457	Q14767	LTBP2	-0.378054	0.140567	0.0300064	0.820774	-0.40806	Not significant
STM2457	P04114	APOB	-0.512131	0.144873	0.602565	0.000575451	-1.1147	Not significant
STM2457	Q8NB37	GATD1	0.447043	0.151428	-0.20333	0.0671691	0.650372	Not significant
STM2457	P14314	PRKCSH	-0.551036	0.151706	0.747123	0.000304873	-1.29816	Not significant
STM2457	P21741	MDK	-0.646729	0.154273	0.119987	0.18751	-0.766716	Not significant
STM2457	P54803	GALC	-0.374112	0.155106	0.1964	0.0377123	-0.570512	Not significant
STM2457	Q13753	LAMC2	0.362612	0.16125	0.172887	0.0537818	0.189726	Not significant
STM2457	Q02388	COL7A1	-0.357969	0.165466	-0.0125251	0.887039	-0.345444	Not significant
STM2457	P55001	MFAP2	-0.463816	0.168211	0.423467	0.00792304	-0.887283	Not significant
STM2457	Q9UGM3	DMBT1	-0.612232	0.174798	0.163207	0.118604	-0.775439	Not significant
STM2457	Q86UD1	OAF	-0.416267	0.174798	-0.0685359	0.382211	-0.347731	Not significant
STM2457	Q9UI42	CPA4	0.393628	0.185287	-0.00818109	0.950878	0.401809	Not significant
STM2457	P34096	RNASE4	0.314222	0.185659	-0.0706976	0.455017	0.38492	Not significant
STM2457	P78539	SRPX	-0.338349	0.185659	-0.0599891	0.446571	-0.27836	Not significant
STM2457	P07237	P4HB	-0.565162	0.188683	0.792825	0.000280299	-1.35799	Not significant
STM2457	P43251	BTD	-0.321925	0.190863	0.0443059	0.587786	-0.366231	Not significant
STM2457	P20933	AGA	-0.3409	0.191918	0.141976	0.0950451	-0.482876	Not significant
STM2457	P11021	HSPA5	-0.426805	0.198392	0.600903	0.000617315	-1.02771	Not significant
STM2457	P08294	SOD3	-0.439128	0.203202	0.230804	0.0530347	-0.669932	Not significant
STM2457	P49184	DNASE1L1	0.347036	0.206687	0.568936	0.000778844	-0.2219	Not significant
STM2457	Q02809	PLOD1	-0.31414	0.223686	0.218956	0.0229982	-0.533095	Not significant
STM2457	P27797	CALR	-0.709061	0.227937	0.74782	0.000302295	-1.45688	Not significant
STM2457	O43278	SPINT1	0.313109	0.228154	0.0730815	0.359425	0.240027	Not significant
STM2457	Q14563	SEMA3A	0.286942	0.228413	0.144128	0.127225	0.142814	Not significant
STM2457	O14657	TOR1B	0.267012	0.240497	0.402116	0.00197588	-0.135104	Not significant
STM2457	Q02083	NAAA	0.282821	0.240497	0.0729564	0.430424	0.209864	Not significant
STM2457	Q9HB63	NTN4	-0.425311	0.247529	0.364703	0.00377821	-0.790015	Not significant
STM2457	P17900	GM2A	0.333439	0.250263	0.469105	0.00124812	-0.135666	Not significant
STM2457	Q8WUJ3	CEMIP	0.305144	0.251155	0.228149	0.0598763	0.0769946	Not significant
STM2457	P02462	COL4A1	-0.272785	0.251155	0.0403714	0.684556	-0.313157	Not significant
STM2457	P61769	B2M	0.242031	0.256328	0.420643	0.00215606	-0.178613	Not significant
STM2457	P55145	MANF	0.236328	0.260607	0.642745	0.00068772	-0.406417	Not significant
STM2457	Q92484	SMPDL3A	-0.25875	0.26629	-0.0778069	0.509728	-0.180943	Not significant
STM2457	P22352	GPX3	-0.315384	0.267265	0.314045	0.159092	-0.629428	Not significant
STM2457	Q16769	QPCT	0.266997	0.274507	0.339823	0.137993	-0.0728266	Not significant
STM2457	Q76M96	CCDC80	-0.21571	0.274507	0.0400913	0.684025	-0.255801	Not significant
STM2457	P02751	FN1	-0.287387	0.274507	-0.055308	0.480788	-0.232079	Not significant
STM2457	Q92626	PXDN	-0.268277	0.276546	0.15352	0.0756685	-0.421796	Not significant
STM2457	O00462	MANBA	0.258551	0.276602	0.155812	0.0993677	0.102739	Not significant
STM2457	O95479	H6PD	0.2352	0.279944	0.528694	0.00116581	-0.293494	Not significant
STM2457	Q9UNW1	MINPP1	0.251798	0.280789	0.248338	0.0161466	0.00346024	Not significant
STM2457	P07942	LAMB1	-0.352777	0.293978	0.0240367	0.770336	-0.376814	Not significant
STM2457	P53634	CTSC	-0.229034	0.301117	0.00952525	0.90956	-0.238559	Not significant
STM2457	Q9NRN5	OLFML3	0.375537	0.30248	-0.0272605	0.873289	0.402797	Not significant
STM2457	P27918	CFP	-0.258778	0.314645	-0.192512	0.0551343	-0.0662653	Not significant
STM2457	P10124	SRGN	-0.254626	0.314645	0.0641316	0.447663	-0.318757	Not significant
STM2457	Q9GZM7	TINAGL1	-0.227429	0.314645	0.0357845	0.66682	-0.263213	Not significant
STM2457	O95084	PRSS23	0.479578	0.314645	0.681669	0.000521289	-0.202091	Not significant
STM2457	P30533	LRPAP1	0.199183	0.314645	0.833222	0.000180525	-0.634039	Not significant
STM2457	P16035	TIMP2	-0.24479	0.317431	0.0100825	0.900762	-0.254873	Not significant
STM2457	P50454	SERPINH1	0.201556	0.332293	0.596126	0.000640186	-0.39457	Not significant
STM2457	O14773	TPP1	0.244979	0.332648	0.231964	0.0166901	0.0130147	Not significant
STM2457	O75356	ENTPD5	0.37813	0.332648	0.301716	0.057679	0.0764142	Not significant
STM2457	P07686	HEXB	-0.216455	0.33507	0.0214017	0.808078	-0.237857	Not significant
STM2457	P12110	COL6A2	-0.217544	0.342005	0.0405697	0.654597	-0.258114	Not significant
STM2457	Q9BT09	CNPY3	-0.387848	0.342296	0.35124	0.00506463	-0.739088	Not significant
STM2457	Q9BWS9	CHID1	-0.185905	0.342296	0.20685	0.0415171	-0.392755	Not significant
STM2457	P05120	SERPINB2	-0.302904	0.343918	0.0114969	0.926133	-0.314401	Not significant
STM2457	P01137	TGFB1	0.236346	0.343918	0.144348	0.154968	0.0919975	Not significant
STM2457	Q9H173	SIL1	0.217938	0.345736	0.369155	0.0135861	-0.151217	Not significant
STM2457	Q8IWF2	FOXRED2	0.373048	0.347348	0.53542	0.00264801	-0.162372	Not significant
STM2457	Q9BY76	ANGPTL4	-0.19739	0.363462	-0.1299	0.131711	-0.0674907	Not significant
STM2457	P38571	LIPA	-0.259253	0.366215	0.327692	0.0377557	-0.586944	Not significant
STM2457	P00750	PLAT	-0.179805	0.368488	0.120021	0.138839	-0.299825	Not significant
STM2457	Q9HB40	SCPEP1	-0.31678	0.376697	0.289097	0.0148293	-0.605877	Not significant
STM2457	Q6UW63	POGLUT2	0.202771	0.37752	0.209657	0.0308243	-0.00688586	Not significant
STM2457	Q9Y4L1	HYOU1	-0.189002	0.379691	0.540745	0.000848909	-0.729746	Not significant
STM2457	P06865	HEXA	-0.178251	0.380154	-0.0227626	0.788349	-0.155488	Not significant
STM2457	P25774	CTSS	0.177063	0.380154	0.320377	0.00596971	-0.143314	Not significant
STM2457	Q9HAT2	SIAE	0.203373	0.380154	0.0417118	0.63123	0.161662	Not significant
STM2457	P05231	IL6	0.283822	0.382145	0.0290359	0.745006	0.254786	Not significant
STM2457	Q96JB6	LOXL4	0.184923	0.383081	0.252273	0.0108257	-0.0673502	Not significant
STM2457	Q9UHL4	DPP7	0.177186	0.386918	0.140958	0.197121	0.0362278	Not significant
STM2457	O60568	PLOD3	-0.190147	0.388783	0.216398	0.0333935	-0.406545	Not significant
STM2457	Q8NBS9	TXNDC5	-0.18537	0.389214	0.457557	0.00191935	-0.642927	Not significant
STM2457	Q12841	FSTL1	-0.209809	0.392035	0.157856	0.0745683	-0.367665	Not significant
STM2457	Q99538	LGMN	-0.26665	0.393721	0.0936939	0.283496	-0.360343	Not significant
STM2457	Q13217	DNAJC3	-0.246441	0.3942	0.678258	0.000394282	-0.924699	Not significant
STM2457	P16870	CPE	0.179664	0.39659	-0.0109569	0.897719	0.19062	Not significant
STM2457	Q16610	ECM1	-0.177349	0.401573	0.153276	0.0706817	-0.330625	Not significant
STM2457	Q15084	PDIA6	-0.209459	0.407464	0.646817	0.000448073	-0.856276	Not significant
STM2457	P01033	TIMP1	-0.193045	0.407464	0.0141255	0.861625	-0.207171	Not significant
STM2457	P61916	NPC2	0.18577	0.407702	0.545671	0.000824518	-0.359901	Not significant
STM2457	P17050	NAGA	0.217255	0.409464	0.0696543	0.528369	0.147601	Not significant
STM2457	P55268	LAMB2	0.198421	0.415447	0.261539	0.0104092	-0.0631187	Not significant
STM2457	Q9NYU1	UGGT2	-0.172024	0.420212	0.117991	0.146259	-0.290015	Not significant
STM2457	P08123	COL1A2	0.18124	0.420224	-0.413461	0.0141852	0.594701	Not significant
STM2457	P08254	MMP3	0.268461	0.423943	0.630009	0.012435	-0.361548	Not significant
STM2457	Q969Y0	NXPE3	-0.160896	0.425396	-0.173225	0.107526	0.0123293	Not significant
STM2457	O14656	TOR1A	0.26824	0.43136	0.639822	0.000754242	-0.371582	Not significant
STM2457	Q7Z4H8	POGLUT3	-0.183497	0.433633	0.523925	0.000848909	-0.707422	Not significant
STM2457	Q9UJJ9	GNPTG	0.210471	0.435859	0.119105	0.151623	0.0913665	Not significant
STM2457	P00747	PLG	0.315316	0.435859	-0.0182496	0.839601	0.333565	Not significant
STM2457	O00469	PLOD2	-0.197458	0.437392	0.339988	0.00465213	-0.537446	Not significant
STM2457	Q9BRK5	SDF4	0.154574	0.441792	0.259563	0.0164709	-0.10499	Not significant
STM2457	Q16270	IGFBP7	-0.195442	0.44372	0.00763338	0.925792	-0.203076	Not significant
STM2457	Q99519	NEU1	0.155002	0.449877	-0.00426256	0.959422	0.159265	Not significant
STM2457	O43854	EDIL3	-0.286352	0.461316	0.114205	0.269334	-0.400557	Not significant
STM2457	Q15198	PDGFRL	0.154765	0.463168	0.0994364	0.230033	0.0553285	Not significant
STM2457	Q9UBR2	CTSZ	0.169192	0.464898	0.225821	0.0258356	-0.0566297	Not significant
STM2457	Q8N2G8	GHDC	0.140696	0.468187	0.709257	0.000416857	-0.568561	Not significant
STM2457	Q8NBP7	PCSK9	0.143715	0.477211	-0.00130535	0.986142	0.145021	Not significant
STM2457	O00584	RNASET2	0.194405	0.477319	0.0532403	0.528531	0.141165	Not significant
STM2457	Q9BU40	CHRDL1	0.180595	0.478869	-0.122746	0.152443	0.303341	Not significant
STM2457	Q8N6G6	ADAMTSL1	-0.241191	0.478869	0.121274	0.209761	-0.362465	Not significant
STM2457	Q02818	NUCB1	-0.160895	0.478903	0.32116	0.00644735	-0.482055	Not significant
STM2457	Q96S86	HAPLN3	0.173761	0.478903	0.0882913	0.331645	0.0854701	Not significant
STM2457	Q13510	ASAH1	0.163511	0.48085	0.272974	0.00917675	-0.109463	Not significant
STM2457	P22692	IGFBP4	-0.153556	0.48085	0.0365116	0.644629	-0.190067	Not significant
STM2457	P15586	GNS	0.160171	0.487634	0.151784	0.0836756	0.00838775	Not significant
STM2457	P35354	PTGS2	0.156151	0.493337	0.957359	0.000229554	-0.801208	Not significant
STM2457	P22304	IDS	0.168204	0.503058	0.257059	0.0222538	-0.0888548	Not significant
STM2457	P07225	PROS1	0.151583	0.505283	0.187165	0.0373951	-0.0355822	Not significant
STM2457	Q13751	LAMB3	0.136133	0.506112	-0.0236263	0.779764	0.159759	Not significant
STM2457	P06396	GSN	0.137628	0.508033	0.1201	0.255262	0.0175272	Not significant
STM2457	Q13219	PAPPA	-0.142385	0.519702	0.512117	0.00240381	-0.654502	Not significant
STM2457	P80303	NUCB2	-0.177676	0.521221	0.344505	0.00605394	-0.522181	Not significant
STM2457	P06280	GLA	0.145778	0.535141	0.273858	0.0114302	-0.12808	Not significant
STM2457	Q8N2S1	LTBP4	-0.128747	0.540082	-0.0159527	0.847958	-0.112795	Not significant
STM2457	Q14554	PDIA5	-0.150835	0.540136	0.320081	0.00501148	-0.470916	Not significant
STM2457	P08603	CFH	0.138589	0.540874	0.0611393	0.462771	0.0774501	Not significant
STM2457	O00300	TNFRSF11B	-0.126875	0.542533	-0.174217	0.0569592	0.0473413	Not significant
STM2457	P02765	AHSG	-0.514619	0.543703	0.0365593	0.728673	-0.551178	Not significant
STM2457	P55058	PLTP	0.18243	0.551184	0.26148	0.0152684	-0.0790508	Not significant
STM2457	Q9NS15	LTBP3	-0.148328	0.554079	0.0257466	0.890789	-0.174075	Not significant
STM2457	Q6NUM9	RETSAT	0.129502	0.554079	0.686817	0.000393652	-0.557315	Not significant
STM2457	O15460	P4HA2	-0.119951	0.555136	0.49672	0.00149861	-0.616671	Not significant
STM2457	Q8NBQ5	HSD17B11	0.129353	0.557705	0.380949	0.00355177	-0.251596	Not significant
STM2457	P28300	LOX	-0.132001	0.564993	0.0116084	0.908074	-0.143609	Not significant
STM2457	Q9BRR6	ADPGK	0.114772	0.566444	0.331101	0.00898136	-0.216329	Not significant
STM2457	Q5NDL2	EOGT	-0.113473	0.567067	0.161425	0.0975157	-0.274898	Not significant
STM2457	Q9Y4K0	LOXL2	-0.137022	0.567759	0.0994245	0.215804	-0.236446	Not significant
STM2457	Q16787	LAMA3	0.133273	0.581705	0.123627	0.186966	0.00964576	Not significant
STM2457	P07478	PRSS2	-0.13894	0.599376	0.0378476	0.664256	-0.176787	Not significant
STM2457	Q8IXB1	DNAJC10	-0.109111	0.605072	0.180339	0.0526212	-0.28945	Not significant
STM2457	Q01459	CTBS	-0.11418	0.606609	0.0281326	0.812424	-0.142313	Not significant
STM2457	P16278	GLB1	0.110695	0.611351	0.19943	0.0529843	-0.0887349	Not significant
STM2457	Q86WA6	BPHL	0.113545	0.611414	0.552935	0.000954822	-0.43939	Not significant
STM2457	Q14257	RCN2	-0.122532	0.613049	0.348969	0.00475507	-0.471501	Not significant
STM2457	Q8TE58	ADAMTS15	-0.201636	0.618078	-0.364849	0.0301421	0.163213	Not significant
STM2457	Q08431	MFGE8	-0.251026	0.619759	0.39167	0.00268549	-0.642696	Not significant
STM2457	Q9Y646	CPQ	0.1108	0.626442	-0.0257916	0.837261	0.136592	Not significant
STM2457	P12109	COL6A1	-0.123727	0.626596	0.0606548	0.444168	-0.184382	Not significant
STM2457	Q9UMX5	NENF	0.114532	0.635482	0.648981	0.000603806	-0.534449	Not significant
STM2457	Q9BZQ6	EDEM3	-0.251697	0.657875	0.382725	0.00356371	-0.634422	Not significant
STM2457	P02649	APOE	-0.204415	0.659657	0.294602	0.00896269	-0.499018	Not significant
STM2457	P10643	C7	-0.275204	0.659916	-0.397345	0.0744577	0.122141	Not significant
STM2457	Q15293	RCN1	-0.0955408	0.667696	0.592243	0.000702051	-0.687784	Not significant
STM2457	P23284	PPIB	0.108284	0.667696	0.678536	0.000394282	-0.570253	Not significant
STM2457	Q9GZP0	PDGFD	0.101306	0.667948	0.00599446	0.950878	0.0953117	Not significant
STM2457	O95302	FKBP9	0.0921759	0.668519	0.590066	0.00068772	-0.49789	Not significant
STM2457	Q9Y680	FKBP7	0.0888399	0.675476	0.620591	0.000516137	-0.531752	Not significant
STM2457	P01344	IGF2	0.103116	0.689582	0.286367	0.0123017	-0.183251	Not significant
STM2457	Q8NDZ4	DIPK2A	-0.151333	0.692607	0.318027	0.010708	-0.46936	Not significant
STM2457	P07602	PSAP	-0.168465	0.694698	0.0599353	0.473117	-0.2284	Not significant
STM2457	P09668	CTSH	-0.10768	0.695739	-0.0586382	0.488993	-0.0490413	Not significant
STM2457	P42785	PRCP	-0.0928777	0.697138	-0.0341167	0.695225	-0.058761	Not significant
STM2457	Q96HP4	OXNAD1	0.315097	0.70554	0.0875577	0.418261	0.227539	Not significant
STM2457	O94919	ENDOD1	-0.110914	0.712555	0.175487	0.0461326	-0.286401	Not significant
STM2457	O75718	CRTAP	-0.102985	0.718944	0.616839	0.000640186	-0.719824	Not significant
STM2457	Q96HE7	ERO1A	0.0887273	0.719292	0.777616	0.000359447	-0.688889	Not significant
STM2457	Q92743	HTRA1	-0.0906785	0.728939	0.0850164	0.333325	-0.175695	Not significant
STM2457	P25311	AZGP1	0.148252	0.73151	-0.205838	0.025639	0.35409	Not significant
STM2457	Q8IVL5	P3H2	-0.0863063	0.734408	0.597628	0.000754242	-0.683934	Not significant
STM2457	Q9BS26	ERP44	-0.0782392	0.73492	0.303059	0.00578774	-0.381298	Not significant
STM2457	O43852	CALU	0.0772594	0.735773	0.6461	0.000420698	-0.568841	Not significant
STM2457	Q32P28	P3H1	-0.0804476	0.742624	0.56579	0.000824518	-0.646237	Not significant
STM2457	Q9UBS4	DNAJB11	-0.0790976	0.752791	0.66391	0.000420698	-0.743007	Not significant
STM2457	P20062	TCN2	0.0723044	0.760996	0.0892054	0.392082	-0.016901	Not significant
STM2457	P35625	TIMP3	-0.0967714	0.765453	0.0515594	0.510071	-0.148331	Not significant
STM2457	Q13162	PRDX4	0.0994097	0.770367	-0.0243605	0.828066	0.12377	Not significant
STM2457	O60911	CTSV	-0.0636344	0.785295	-0.140383	0.291172	0.0767486	Not significant
STM2457	Q8NBJ5	COLGALT1	0.0610671	0.790172	0.332829	0.00592129	-0.271762	Not significant
STM2457	Q8NHP8	PLBD2	0.0627937	0.790172	-0.0128306	0.915497	0.0756243	Not significant
STM2457	Q14667	KIAA0100	0.100895	0.790971	0.499583	0.00287178	-0.398688	Not significant
STM2457	Q08380	LGALS3BP	0.096132	0.793549	0.223178	0.0198269	-0.127046	Not significant
STM2457	P08236	GUSB	-0.0997547	0.79688	0.270194	0.0146293	-0.369948	Not significant
STM2457	P01008	SERPINC1	-0.145317	0.805993	0.0633502	0.455165	-0.208667	Not significant
STM2457	P30040	ERP29	-0.0606122	0.814742	0.424652	0.0020242	-0.485264	Not significant
STM2457	Q14624	ITIH4	-0.221593	0.81505	0.272296	0.0410062	-0.493888	Not significant
STM2457	Q6UWP8	SBSN	0.115878	0.816194	-0.405501	0.416576	0.521379	Not significant
STM2457	P10253	GAA	0.062108	0.816209	0.000396439	0.99663	0.0617116	Not significant
STM2457	Q9UMR5	PPT2	-0.11905	0.81946	0.133843	0.133163	-0.252893	Not significant
STM2457	Q8WUY1	THEM6	0.0562241	0.820677	0.582255	0.000775343	-0.526031	Not significant
STM2457	P01023	A2M	0.206517	0.82085	-0.051353	0.598307	0.25787	Not significant
STM2457	Q8WX77	IGFBPL1	-0.0626193	0.822998	-0.142722	0.0952305	0.0801026	Not significant
STM2457	P36955	SERPINF1	-0.176362	0.835117	-0.0180049	0.886387	-0.158357	Not significant
STM2457	Q9BTY2	FUCA2	0.0575093	0.835258	0.0951433	0.267579	-0.037634	Not significant
STM2457	O60888	CUTA	0.061488	0.83789	-0.131328	0.126587	0.192816	Not significant
STM2457	P05452	CLEC3B	-0.162487	0.855401	-0.252995	0.438397	0.0905079	Not significant
STM2457	P11047	LAMC1	0.0538381	0.857334	0.13637	0.105921	-0.082532	Not significant
STM2457	P07711	CTSL	-0.0488294	0.860245	-0.0117475	0.907152	-0.0370819	Not significant
STM2457	P30101	PDIA3	-0.049143	0.861278	0.73916	0.000302295	-0.788303	Not significant
STM2457	O43847	NRDC	0.100658	0.863077	-0.487386	0.00315495	0.588044	Not significant
STM2457	Q9Y2E5	MAN2B2	0.0935366	0.866617	0.177931	0.0777916	-0.0843948	Not significant
STM2457	Q8IYK4	COLGALT2	0.0761234	0.866784	0.561568	0.000813147	-0.485444	Not significant
STM2457	P13667	PDIA4	-0.0477629	0.870234	0.812443	0.000280299	-0.860206	Not significant
STM2457	Q9H488	POFUT1	0.0469431	0.875289	0.373464	0.0038549	-0.32652	Not significant
STM2457	P35555	FBN1	-0.0451456	0.877558	-0.036759	0.656936	-0.00838665	Not significant
STM2457	P23142	FBLN1	-0.126984	0.880642	-0.222138	0.0366443	0.0951546	Not significant
STM2457	Q6UX07	DHRS13	-0.0690503	0.885039	0.00926939	0.923441	-0.0783197	Not significant
STM2457	Q86YB8	ERO1B	-0.0436345	0.889977	0.348547	0.00348469	-0.392182	Not significant
STM2457	Q92791	P3H4	0.103177	0.890619	0.544935	0.00222783	-0.441758	Not significant
STM2457	P26885	FKBP2	-0.0358428	0.891623	0.507757	0.000889643	-0.543599	Not significant
STM2457	Q9NYU2	UGGT1	0.0374972	0.892112	0.491894	0.00114084	-0.454397	Not significant
STM2457	Q8TB22	SPATA20	0.116527	0.90486	0.466805	0.024053	-0.350277	Not significant
STM2457	Q8NBK3	SUMF1	-0.0591823	0.907078	0.160246	0.335322	-0.219429	Not significant
STM2457	Q96D15	RCN3	0.0615605	0.909849	0.545295	0.00116502	-0.483735	Not significant
STM2457	P09486	SPARC	-0.0722286	0.925174	-0.0102809	0.897917	-0.0619477	Not significant
STM2457	Q14697	GANAB	-0.0340015	0.934058	0.425856	0.00192066	-0.459858	Not significant
STM2457	Q9Y2B0	CNPY2	-0.0265025	0.938291	0.42273	0.00224404	-0.449233	Not significant
STM2457	Q6UXH8	CCBE1	-0.0351033	0.938366	0.100874	0.243441	-0.135977	Not significant
STM2457	P98173	FAM3A	-0.0345928	0.938982	0.154428	0.134811	-0.189021	Not significant
STM2457	Q6UXH1	CRELD2	-0.0609659	0.940819	0.323311	0.0123703	-0.384277	Not significant
STM2457	P04062	GBA	-0.0229158	0.942202	0.300974	0.00655586	-0.32389	Not significant
STM2457	P61626	LYZ	-0.021943	0.942202	-0.0962948	0.5267	0.0743519	Not significant
STM2457	Q9Y394	DHRS7	-0.0220628	0.94579	0.652665	0.000519623	-0.674728	Not significant
STM2457	P02452	COL1A1	0.0809933	0.948087	0.314149	0.00603831	-0.233156	Not significant
STM2457	Q9BXW7	HDHD5	-0.0263502	0.948087	0.000933053	0.990658	-0.0272833	Not significant
STM2457	P19823	ITIH2	0.0847049	0.949222	0.103087	0.256808	-0.0183819	Not significant
STM2457	P14625	HSP90B1	-0.0256397	0.954402	0.584652	0.000702051	-0.610292	Not significant
STM2457	O95881	TXNDC12	0.0176457	0.954402	0.583038	0.000754242	-0.565392	Not significant
STM2457	Q6PCB0	VWA1	-0.015636	0.957822	-0.00923819	0.953104	-0.00639778	Not significant
STM2457	P49767	VEGFC	-0.0145942	0.959988	0.0823894	0.315717	-0.0969835	Not significant
STM2457	O94813	SLIT2	-0.0372894	0.963206	0.259525	0.165722	-0.296815	Not significant
STM2457	O00754	MAN2B1	0.0157032	0.963344	0.103888	0.210236	-0.0881848	Not significant
STM2457	Q06033	ITIH3	-0.0456816	0.967122	0.159046	0.214311	-0.204727	Not significant
STM2457	Q12805	EFEMP1	-0.0151784	0.970605	0.0467891	0.594828	-0.0619675	Not significant
STM2457	Q9UHG3	PCYOX1	0.0134374	0.972517	0.53859	0.00108972	-0.525153	Not significant
STM2457	Q96EE4	CCDC126	-0.0235679	0.973866	0.268959	0.102802	-0.292527	Not significant
STM2457	P02768	ALB	0.0494322	0.97474	-0.0319292	0.75902	0.0813614	Not significant
STM2457	O15230	LAMA5	0.0141114	0.976331	0.23928	0.0158425	-0.225169	Not significant
STM2457	P02787	TF	-0.0344229	0.978213	-0.089852	0.338592	0.0554292	Not significant
STM2457	Q14696	MESD	-0.0103102	0.978582	0.543184	0.000805844	-0.553494	Not significant
STM2457	Q96DZ1	ERLEC1	-0.0104595	0.979067	0.301783	0.00883811	-0.312243	Not significant
STM2457	Q13438	OS9	0.00905451	0.979453	0.438491	0.00193811	-0.429436	Not significant
STM2457	Q9UM22	EPDR1	-0.0165893	0.980769	0.144584	0.13161	-0.161173	Not significant
STM2457	P02771	AFP	-0.0279181	0.983965	0.0528253	0.50338	-0.0807434	Not significant
STM2457	Q9Y2G5	POFUT2	0.0143369	0.986399	0.285641	0.0124329	-0.271304	Not significant
STM2457	Q9HCN8	SDF2L1	-0.0128077	0.98817	0.712531	0.000813086	-0.725339	Not significant
STM2457	P02774	GC	0.0195607	0.989286	-0.206739	0.0307193	0.2263	Not significant
STM2457	P13674	P4HA1	0.00611455	0.990887	0.52806	0.000885336	-0.521945	Not significant
STM2457	P49747	COMP	0.00844878	0.99119	-0.325254	0.0247751	0.333703	Not significant
STM2457	Q8NBL1	POGLUT1	0.00474421	0.991552	0.379317	0.00419209	-0.374573	Not significant
STM2457	P02788	LTF	0.0102775	0.996874	0.0103723	0.905245	-9.4842e-05	Not significant
STM2457	P15848	ARSB	-0.00161161	0.998076	0.44954	0.00228372	-0.451151	Not significant
STM2457	P13497	BMP1	0.00208302	0.998076	-0.145126	0.0892304	0.147209	Not significant
STM2457	P50897	PPT1	-0.000315752	0.99964	0.115866	0.21019	-0.116182	Not significant
STM2457	P17405	SMPD1	-0.000147587	0.99964	0.13617	0.119077	-0.136318	Not significant
