## Supplementary material for "METTL3 regulates exocytosis independently of m^6^A": Table S1

### Sheet: Table S1
N: Unique peptides	N: Sequence coverage [%]	N: Mean	N: Mean Control-IgG	N: Mean MeTTL3	N: Mean load	N: -Log Student's T-test p-value MeTTL3_Control-IgG	T: Protein IDs	T: Majority protein IDs	T: Protein names	T: Gene names
47	63.1	24.007	19.3066	28.5055	24.8152	2.15714	Q86U44	Q86U44	N6-adenosine-methyltransferase 70 kDa subunit	METTL3
12	27.6	20.2217	15.762	24.5159	20.8835	2.89793	Q9HCE5	Q9HCE5	N6-adenosine-methyltransferase subunit METTL14	METTL14
21	37	19.5494	14.8561	23.0254	24.4189	3.23961	Q8IYI6	Q8IYI6	Exocyst complex component 8	EXOC8
13	37.5	20.4381	15.9127	23.571	26.008	1.29113	P13674	P13674	Prolyl 4-hydroxylase subunit alpha-1	P4HA1
27	42.7	19.446	15.0355	22.529	24.7562	2.95335	Q9UPT5	Q9UPT5	Exocyst complex component 7	EXOC7
51	35.7	21.233	17.0621	24.1616	26.2025	2.70556	O15027	O15027	Protein transport protein Sec16A	SEC16A
23	36.6	18.626	14.3567	21.3988	24.6118	2.77375	O00471	O00471	Exocyst complex component 5	EXOC5
10	33.5	18.5033	15.1459	20.6655	23.2845	1.68604	Q15018	Q15018	BRISC complex subunit Abro1	FAM175B
1	16.2	18.1271	15.2574	20.6955	19.3328	2.22983	O60262	O60262	Guanine nucleotide-binding protein G(I)/G(S)/G(O) subunit gamma-7	GNG7
12	21.9	17.8009	14.5452	19.8341	22.6909	1.97438	Q9Y2D4	Q9Y2D4	Exocyst complex component 6B	EXOC6B
3	2.6	17.8715	15.0828	20.092	20.1446	2.11596	Q9P219	Q9P219	Protein Daple	CCDC88C
6	23.5	18.8143	15.7645	20.5074	24.241	1.37523	Q9NXR7	Q9NXR7	BRCA1-A complex subunit BRE	BRE
6	13.6	17.7722	15.1575	19.6144	20.8619	1.88353	Q92989	Q92989	Polyribonucleotide 5-hydroxyl-kinase Clp1	CLP1
11	17.5	17.7106	15.0931	19.1708	22.3392	2.17248	Q8TAG9	Q8TAG9	Exocyst complex component 6	EXOC6
2	5.3	17.341	15.2757	19.286	17.8219	2.10161	Q96CC6	Q96CC6	Inactive rhomboid protein 1	RHBDF1
4	20.1	17.7885	15.3906	19.2768	21.4264	1.69487	Q9NWV8	Q9NWV8	BRISC and BRCA1-A complex member 1	BABAM1
31	22.6	17.5781	15.5854	19.266	18.7975	0.754176	Q69YN4	Q69YN4	Protein virilizer homolog	KIAA1429
7	27.3	16.9722	15.4878	18.9684	14.9256	1.03212	Q6PK04	Q6PK04	Coiled-coil domain-containing protein 137	CCDC137
2	32.4	22.1243	19.1558	22.6148	32.0359	0.967909	Q562R1	Q562R1	Beta-actin-like protein 2	ACTBL2
6	26.7	18.2913	15.6386	19.0028	26.0566	1.11055	P55735	P55735	Protein SEC13 homolog	SEC13
18	28.6	17.4081	14.9044	18.2406	24.0934	1.04296	Q9NV70	Q9NV70	Exocyst complex component 1	EXOC1
51	58.3	18.1861	15.8311	19.1394	23.7929	0.760449	Q6ZRV2	Q6ZRV2	Protein FAM83H	FAM83H
7	29.7	18.5948	16.4182	19.6132	23.2274	1.01641	P46736	P46736	Lys-63-specific deubiquitinase BRCC36	BRCC3
10	37.8	16.6613	14.8332	17.9981	18.6264	1.60364	Q9H6F5	Q9H6F5	Coiled-coil domain-containing protein 86	CCDC86
2	1	16.281	14.5488	17.699	17.5382	2.43192	A6NE01	A6NE01	Protein FAM186A	FAM186A
16	20.1	18.2622	16.9703	19.8786	16.9649	1.01536	Q5T0Z8	Q5T0Z8	Uncharacterized protein C6orf132	C6orf132
33	34.3	22.4574	20.6372	23.5207	25.485	0.740689	Q9UPN9	Q9UPN9	E3 ubiquitin-protein ligase TRIM33	TRIM33
5	18.8	19.9872	18.2646	20.9538	23.0115	1.66589	Q9H814	Q9H814	Phosphorylated adapter RNA export protein	PHAX
2	1.2	19.1816	17.7926	20.3322	20.1345	0.468587	Q9NSI6	Q9NSI6	Bromodomain and WD repeat-containing protein 1	BRWD1
10	12.2	18.5406	16.7199	19.2302	23.0653	1.81133	Q9P1Y5	Q9P1Y5	Calmodulin-regulated spectrin-associated protein 3	CAMSAP3
7	9.7	16.8966	15.5342	18.0234	17.8386	1.00188	Q9Y2H5	Q9Y2H5	Pleckstrin homology domain-containing family A member 6	PLEKHA6
33	43.8	17.5965	16.3151	18.7627	18.0574	0.403531	Q5T0W9	Q5T0W9	Protein FAM83B	FAM83B
27	29.7	17.4724	15.8103	18.2249	21.1105	0.616631	Q9UHF7	Q9UHF7	Zinc finger transcription factor Trps1	TRPS1
3	4.5	17.0493	15.1614	17.3824	23.2686	0.788947	Q14678	Q14678	KN motif and ankyrin repeat domain-containing protein 1	KANK1
25	43.7	19.0503	16.9421	19.1228	27.193	0.419446	Q8N163	Q8N163	Cell cycle and apoptosis regulator protein 2	CCAR2
10	37.4	16.7027	15.2692	17.4246	19.5492	1.09547	Q15007	Q15007	Pre-mRNA-splicing regulator WTAP	WTAP
37	37.8	17.8119	15.4989	17.625	27.8119	0.847833	Q9P2J5	Q9P2J5	Leucine--tRNA ligase, cytoplasmic	LARS
49	38.8	18.0576	15.9375	17.9777	26.8569	1.4022	Q15075	Q15075	Early endosome antigen 1	EEA1
16	57.1	17.8285	15.5206	17.5586	28.1402	0.571326	Q15738	Q15738	Sterol-4-alpha-carboxylate 3-dehydrogenase, decarboxylating	NSDHL
24	16.2	17.068	15.3654	17.3942	22.5736	0.818483	Q96HP0	Q96HP0	Dedicator of cytokinesis protein 6	DOCK6
2	3.8	18.7185	17.6835	19.705	18.9125	0.356648	P12110	P12110	Collagen alpha-2(VI) chain	COL6A2
16	23.8	19.5703	18.5332	20.5478	19.8087	1.69387	Q9P206	Q9P206	Uncharacterized protein KIAA1522	KIAA1522
10	23.9	18.6836	17.5075	19.3969	20.5348	0.378787	Q7Z417	Q7Z417	Nuclear fragile X mental retardation-interacting protein 2	NUFIP2
9	27.9	22.1035	20.9731	22.8457	23.6561	0.389953	Q8NBJ4	Q8NBJ4	Golgi membrane protein 1	GOLM1
1	8.3	25.1162	25.0575	26.8614	18.3704	1.12414	A0A075B6I1	A0A075B6I1		IGLV4-60
36	44.5	19.2502	17.484	19.2757	26.2128	0.756412	Q9NZB2	Q9NZB2	Constitutive coactivator of PPAR-gamma-like protein 1	FAM120A
8	10.6	17.6185	16.1264	17.8722	22.5718	1.09848	O75122	O75122	CLIP-associating protein 2	CLASP2
7	11.1	19.9137	19.1706	20.891	18.9765	0.653239	Q9ULJ3	Q9ULJ3	Zinc finger and BTB domain-containing protein 21	ZBTB21
35	65.1	19.6886	17.6809	19.3837	28.9392	0.607601	P04843	P04843	Dolichyl-diphosphooligosaccharide--protein glycosyltransferase subunit 1	RPN1
30	70.7	19.2932	17.4237	19.0865	27.5975	0.540089	P04844	P04844	Dolichyl-diphosphooligosaccharide--protein glycosyltransferase subunit 2	RPN2
19	32.1	18.5525	17.8307	19.482	17.722	0.224503	Q8WWK9	Q8WWK9	Cytoskeleton-associated protein 2	CKAP2
16	30.5	17.1818	15.4205	17.0618	24.7074	0.759409	Q14444	Q14444	Caprin-1	CAPRIN1
17	34.8	17.136	15.5475	17.1679	23.3624	1.02074	Q9BZL4	Q9BZL4	Protein phosphatase 1 regulatory subunit 12C	PPP1R12C
29	26.4	18.9483	17.3813	18.959	25.1739	0.407825	P35658	P35658	Nuclear pore complex protein Nup214	NUP214
2	3	19.4428	18.8023	20.3674	18.3066	0.588146	P02671	P02671	Fibrinogen alpha chain;Fibrinopeptide A;Fibrinogen alpha chain	FGA
22	18.1	19.3902	18.1052	19.6616	23.4446	0.354269	P48634	P48634	Protein PRRC2A	PRRC2A
19	67.2	17.6532	16.15	17.7054	23.4574	0.450647	Q99623	Q99623	Prohibitin-2	PHB2
4	10.8	18.4221	17.7524	19.2673	17.7203	0.349794	Q96EK4	Q96EK4	THAP domain-containing protein 11	THAP11
10	11	18.8707	18.0368	19.5088	19.6541	0.269415	O75385;Q8IYT8	O75385	Serine/threonine-protein kinase ULK1	ULK1
39	40.5	19.888	18.8843	20.333	22.1226	0.3456	P49790	P49790	Nuclear pore complex protein Nup153	NUP153
3	37.4	20.5902	19.9413	21.3189	20.2714	0.315765	Q69YL0	Q69YL0	Uncharacterized protein NCBP2-AS2	NCBP2-AS2
21	85.2	18.7709	17.2812	18.6515	25.2074	0.309866	P21796	P21796	Voltage-dependent anion-selective channel protein 1	VDAC1
3	20.9	18.2963	17.8393	19.1957	16.5268	0.282048	Q96GV9	Q96GV9	UNC119-binding protein C5orf30	C5orf30
13	25.4	16.6411	15.8487	17.1966	17.5892	0.48157	Q9H6W3	Q9H6W3	Bifunctional lysine-specific demethylase and histidyl-hydroxylase NO66	NO66
2	3.7	16.6007	15.6226	16.9658	19.0523	1.14858	Q2YD98	Q2YD98	UV-stimulated scaffold protein A	UVSSA
2	5.8	18.1137	17.2989	18.6369	19.2803	0.247335	Q9H3U5	Q9H3U5	Major facilitator superfamily domain-containing protein 1	MFSD1
8	20.5	17.4175	15.9515	17.2847	23.8129	1.20011	P37198	P37198	Nuclear pore glycoprotein p62	NUP62
9	14	17.3544	16.7537	18.0247	17.0758	0.416001	Q13823	Q13823	Nucleolar GTP-binding protein 2	GNL2
43	50.7	23.7109	22.3385	23.5888	29.6888	0.407386	Q00839	Q00839	Heterogeneous nuclear ribonucleoprotein U	HNRNPU
32	49.5	18.4101	16.3414	17.5844	29.9874	1.26938	Q13263	Q13263	Transcription intermediary factor 1-beta	TRIM28
22	20.5	18.5622	17.7517	18.9044	20.4356	0.179999	Q6P0Q8;Q9Y2H9	Q6P0Q8	Microtubule-associated serine/threonine-protein kinase 2	MAST2
23	28.7	17.5747	16.0656	17.2175	25.0401	0.497014	Q7Z2K6	Q7Z2K6	Endoplasmic reticulum metallopeptidase 1	ERMP1
6	27	17.746	17.3199	18.467	16.5661	0.26206	Q9P031	Q9P031	Thyroid transcription factor 1-associated protein 26	CCDC59
2	4.3	18.6517	18.1583	19.2933	18.0586	0.326302	Q9BYG4	Q9BYG4	Partitioning defective 6 homolog gamma	PARD6G
18	33.7	21.6566	20.9218	22.0547	23.0029	0.593131	P27448;Q9P0L2	P27448	MAP/microtubule affinity-regulating kinase 3	MARK3
23	33.1	17.8594	16.4272	17.51	24.9855	0.285219	Q9H0D6	Q9H0D6	5-3 exoribonuclease 2	XRN2
10	10.9	20.0961	19.2735	20.3445	22.3929	0.30512	P35568	P35568	Insulin receptor substrate 1	IRS1
8	28.9	16.9882	16.2087	17.2378	19.1082	0.300912	Q02086	Q02086	Transcription factor Sp2	SP2
57	38.2	22.3034	20.9968	21.9943	28.7665	0.136666	Q04637;REV__Q8NEG2	Q04637	Eukaryotic translation initiation factor 4 gamma 1	EIF4G1
10	20.6	17.4169	16.5089	17.4995	20.7186	0.255159	Q9NYJ8	Q9NYJ8	TGF-beta-activated kinase 1 and MAP3K7-binding protein 2	TAB2
22	31	18.014	17.184	18.172	20.7022	0.214202	O43290	O43290	U4/U6.U5 tri-snRNP-associated protein 1	SART1
20	40	23.3346	22.4547	23.4415	26.4269	0.216245	P04040	P04040	Catalase	CAT
44	52.6	19.426	18.642	19.5871	21.9181	0.181469	O94832	O94832	Unconventional myosin-Id	MYO1D
8	43.3	21.6823	21.0183	21.961	23.2238	0.162884	Q8WUK0	Q8WUK0	Phosphatidylglycerophosphatase and protein-tyrosine phosphatase 1	PTPMT1
14	30.1	19.455	18.7368	19.6734	21.4537	0.121476	Q9Y6J9	Q9Y6J9	TAF6-like RNA polymerase II p300/CBP-associated factor-associated factor 65 kDa subunit 6L	TAF6L
35	20.1	18.53	17.401	18.3141	23.9095	0.142194	Q9Y520	Q9Y520	Protein PRRC2C	PRRC2C
177	73.5	21.7647	21.1938	22.0431	22.9348	0.27567	Q14980	Q14980	Nuclear mitotic apparatus protein 1	NUMA1
42	47.7	25.6316	25.5788	26.3989	22.7731	0.231904	Q14244	Q14244	Ensconsin	MAP7
11	60	20.343	18.9548	19.7622	28.2194	0.121373	P08708	P08708	40S ribosomal protein S17	RPS17
332	77.7	22.4645	21.1557	21.955	29.738	0.176293	Q09666;P48552	Q09666	Neuroblast differentiation-associated protein AHNAK	AHNAK
22	53	21.9815	20.7178	21.5094	28.9246	0.256112	P11940;Q9H361;Q4VXU2;Q96DU9	P11940	Polyadenylate-binding protein 1	PABPC1
10	15.5	20.9315	20.5927	21.3842	20.4762	0.397264	Q3KQU3	Q3KQU3	MAP7 domain-containing protein 1	MAP7D1
11	61.5	23.6096	22.812	23.5964	26.8529	0.496185	P62266	P62266	40S ribosomal protein S23	RPS23
14	11.6	19.5739	18.8591	19.6374	22.1791	0.184187	Q12774	Q12774	Rho guanine nucleotide exchange factor 5	ARHGEF5
235	56.7	18.4818	16.53	17.2941	31.0398	0.234168	Q14204	Q14204	Cytoplasmic dynein 1 heavy chain 1	DYNC1H1
25	34.3	21.0145	20.206	20.9248	24.6071	0.276011	Q8WWM7	Q8WWM7	Ataxin-2-like protein	ATXN2L
3	8.6	17.2705	16.4956	17.1982	20.6593	0.280168	P50548	P50548	ETS domain-containing transcription factor ERF	ERF
25	59.5	23.3675	22.9916	23.6941	23.5651	0.187099	Q9UHG0	Q9UHG0	Doublecortin domain-containing protein 2	DCDC2
19	39.7	18.8837	18.4526	19.1373	19.5937	0.133312	Q9BW19	Q9BW19	Kinesin-like protein KIFC1	KIFC1
17	54.6	20.5251	19.1842	19.8618	28.542	0.143535	P46781	P46781	40S ribosomal protein S9	RPS9
8	71.7	22.0157	20.9835	21.6545	27.5889	0.265521	P62841	P62841	40S ribosomal protein S15	RPS15
25	69.2	21.5672	20.4394	21.0702	28.0664	0.0842179	O95817	O95817	BAG family molecular chaperone regulator 3	BAG3
9	17.3	17.8075	16.7851	17.4072	23.4983	0.179581	P10636	P10636	Microtubule-associated protein tau	MAPT
34	60.6	19.3094	18.2892	18.8494	25.2302	0.137439	Q07065;Q96K21	Q07065	Cytoskeleton-associated protein 4	CKAP4
2	12.5	17.0967	16.7095	17.2651	17.9714	0.13561	P31025;Q5VSP4	P31025;Q5VSP4	Lipocalin-1;Putative lipocalin 1-like protein 1	LCN1;LCN1P1
13	59.6	25.6321	24.9652	25.5028	28.8164	0.172843	P62277	P62277	40S ribosomal protein S13	RPS13
10	43	19.8873	18.6539	19.1653	27.7089	0.0815179	P62263	P62263	40S ribosomal protein S14	RPS14
30	70.3	23.5993	22.2626	22.7489	32.3477	0.233797	P11142	P11142	Heat shock cognate 71 kDa protein	HSPA8
19	77.9	27.7703	27.6162	28.1	27.0675	0.200595	P62829	P62829	60S ribosomal protein L23	RPL23
7	5.8	18.8856	18.1979	18.6773	22.4695	0.11504	Q8WX93	Q8WX93	Palladin	PALLD
23	33.4	19.1631	18.0966	18.5719	25.794	0.0860104	Q6P1N0	Q6P1N0	Coiled-coil and C2 domain-containing protein 1A	CC2D1A
11	57.6	25.6768	25.3908	25.8641	26.0712	0.180627	P62899	P62899	60S ribosomal protein L31	RPL31
29	65.8	21.4855	21.6681	22.1371	18.1489	0.107123	Q9BY77	Q9BY77	Polymerase delta-interacting protein 3	POLDIP3
51	22.5	18.2456	17.6934	18.1512	20.8321	0.0875998	P46013	P46013	Antigen KI-67	MKI67
47	46.8	17.588	16.529	16.9698	24.2967	0.114802	O00159	O00159	Unconventional myosin-Ic	MYO1C
7	5.1	16.3428	16.0521	16.4837	16.9421	0.108027	Q14686	Q14686	Nuclear receptor coactivator 6	NCOA6
10	55.1	17.6508	16.0033	16.4159	29.1802	0.177523	P06753	P06753	Tropomyosin alpha-3 chain	TPM3
79	65.8	19.8138	18.1313	18.5394	31.6412	0.0706178	Q00610	Q00610	Clathrin heavy chain 1	CLTC
10	55.1	19.011	17.8984	18.2917	26.3389	0.0985889	P62913	P62913	60S ribosomal protein L11	RPL11
58	58.3	25.4438	25.0675	25.4477	26.9337	0.099932	P27816	P27816	Microtubule-associated protein 4	MAP4
2	4.5	16.6766	16.456	16.8352	16.9244	0.106041	Q5T749	Q5T749	Keratinocyte proline-rich protein	KPRP
6	34.4	21.2051	20.2372	20.6149	27.4374	0.0955368	P62851	P62851	40S ribosomal protein S25	RPS25
22	73.8	19.1131	17.3137	17.6807	32.0408	0.0574985	P08238	P08238	Heat shock protein HSP 90-beta	HSP90AB1
13	15.9	18.2083	18.3903	18.742	15.3457	0.0540189	Q70EL4	Q70EL4	Ubiquitin carboxyl-terminal hydrolase 43	USP43
9	8	20.7932	20.99	21.3341	17.8421	0.136654	P11137	P11137	Microtubule-associated protein 2	MAP2
11	57.8	23.2379	22.5066	22.847	27.7265	0.101701	P32969	P32969	60S ribosomal protein L9	RPL9
7	25.8	20.1019	20.0202	20.3539	19.4208	0.0585521	Q96GY0	Q96GY0	Zinc finger C2HC domain-containing protein 1A	ZC2HC1A
14	23.3	25.8128	25.9999	26.3097	23.0767	0.0908863	P28799	P28799	Granulins;Acrogranin;Paragranulin;Granulin-1;Granulin-2;Granulin-3;Granulin-4;Granulin-5;Granulin-6;Granulin-7	GRN
33	59.3	20.3831	19.1144	19.3647	29.5316	0.0572816	P25705;REV__O00522;REV__Q9Y5A7	P25705	ATP synthase subunit alpha, mitochondrial	ATP5A1
23	38.8	23.2953	23.026	23.2692	24.4773	0.100241	Q7KZI7	Q7KZI7	Serine/threonine-protein kinase MARK2	MARK2
24	70.7	28.0697	27.8556	28.0885	28.8512	0.0801235	P62701;Q8TD47;P22090	P62701	40S ribosomal protein S4, X isoform	RPS4X
2	12.7	18.5074	18.3987	18.5911	18.6081	0.026918	P01876	P01876	Ig alpha-1 chain C region	IGHA1
6	37	18.4587	17.9726	18.1516	21.6321	0.0308764	Q9NSI2	Q9NSI2	Protein FAM207A	FAM207A
7	31.1	19.3021	19.3705	19.5441	18.061	0.0697469	Q5T8I3	Q5T8I3	Protein FAM102B	FAM102B
23	82.2	25.8332	25.4059	25.5791	28.5588	0.0577378	P62249	P62249	40S ribosomal protein S16	RPS16
2	14.5	18.647	17.6934	17.8552	25.6289	0.0298288	P47914	P47914	60S ribosomal protein L29	RPL29
10	28.9	20.168	19.5839	19.741	24.2121	0.0261537	Q9Y6N5	Q9Y6N5	Sulfide:quinone oxidoreductase, mitochondrial	SQRDL
3	49.7	19.1837	18.5149	18.6704	23.9121	0.0446017	P61254	P61254	60S ribosomal protein L26	RPL26
41	94.4	25.6898	24.9898	25.1414	30.6834	0.0391271	P05783;CON__H-INV:HIT000015463	P05783	Keratin, type I cytoskeletal 18	KRT18
27	72.4	25.5416	25.1756	25.2981	27.9798	0.0444789	P62269	P62269	40S ribosomal protein S18	RPS18
17	72.4	19.3867	17.9629	18.084	30.2931	0.0230993	P60174	P60174	Triosephosphate isomerase	TPI1
7	6.2	19.3978	19.5268	19.6375	17.9232	0.0226194	Q14766	Q14766	Latent-transforming growth factor beta-binding protein 1	LTBP1
4	48.6	19.5798	19.6526	19.7386	18.6534	0.0184591	P01834	P01834	Ig kappa chain C region	IGKC
7	61.9	21.1297	21.141	21.2049	20.7834	0.0221947	P68871;P02042	P68871;P02042	Hemoglobin subunit beta;LVV-hemorphin-7;Spinorphin;Hemoglobin subunit delta	HBB;HBD
13	61.9	25.184	24.659	24.6854	29.278	0.00697501	P62081	P62081	40S ribosomal protein S7	RPS7
42	57.9	19.5091	18.0809	18.0901	30.8977	0.00323918	P38646	P38646	Stress-70 protein, mitochondrial	HSPA9
26	38.9	22.2845	21.7386	21.7367	26.6594	0.000965896	Q9Y446	Q9Y446	Plakophilin-3	PKP3
19	43.6	18.6337	17.5609	17.5589	27.224	0.000338343	Q9UNF1;Q12816	Q9UNF1	Melanoma-associated antigen D2	MAGED2
28	73.7	20.0585	18.8017	18.7941	30.1428	0.00152266	P06576	P06576	ATP synthase subunit beta, mitochondrial	ATP5B
32	51.4	19.0943	17.7404	17.7242	29.9904	0.00491419	P02786	P02786	Transferrin receptor protein 1;Transferrin receptor protein 1, serum form	TFRC
15	49.8	23.8165	23.1673	23.1305	29.157	0.0144964	P15880	P15880	40S ribosomal protein S2	RPS2
11	15.3	21.5092	21.2298	21.1885	23.9095	0.00566444	Q8IXB1	Q8IXB1	DnaJ homolog subfamily C member 10	DNAJC10
10	31.6	21.6267	21.657	21.6064	21.5873	0.0167706	P23771;P23769	P23771	Trans-acting T-cell-specific transcription factor GATA-3	GATA3
21	68.4	24.7264	24.539	24.4866	26.4351	0.016254	P62280	P62280	40S ribosomal protein S11	RPS11
7	59.2	23.3128	22.768	22.7121	27.8947	0.0301856	P62244	P62244	40S ribosomal protein S15a	RPS15A
4	4.3	18.1409	17.899	17.828	20.3604	0.0154729	Q5VT97	Q5VT97	Rho GTPase-activating protein SYDE2	SYDE2
33	29.9	18.2754	18.1569	18.0836	19.5168	0.00834042	Q9ULD2	Q9ULD2	Microtubule-associated tumor suppressor 1	MTUS1
1	18.8	18.695	18.7001	18.6174	18.9844	0.011574	P09488	P09488	Glutathione S-transferase Mu 1	GSTM1
14	52.6	18.9836	17.7957	17.7033	28.856	0.0183113	O75396	O75396	Vesicle-trafficking protein SEC22b	SEC22B
22	46.3	17.6819	16.4547	16.353	27.9066	0.0540115	P09960	P09960	Leukotriene A-4 hydrolase	LTA4H
13	49	18.9964	18.4524	18.3407	23.7956	0.0231477	P45880	P45880	Voltage-dependent anion-selective channel protein 2	VDAC2
6	7.3	17.8272	17.9286	17.8168	17.4628	0.0241077	Q99700	Q99700	Ataxin-2	ATXN2
1	13.7	24.8565	25.4953	25.3689	20.2514	0.0465664	A0A0C4DH73;A0A0C4DH72;P04432;P01611;P01597	A0A0C4DH73;A0A0C4DH72;P04432;P01611;P01597	Ig kappa chain V-I region Daudi;Ig kappa chain V-I region Wes;Ig kappa chain V-I region DEE	IGKV1-12;IGKV1-6
24	81.5	24.0107	23.4352	23.3012	29.1499	0.0467636	P23396	P23396	40S ribosomal protein S3	RPS3
28	42.3	16.7356	16.63	16.4806	18.1778	0.057304	Q9UHB6	Q9UHB6	LIM domain and actin-binding protein 1	LIMA1
20	75.2	21.3328	20.2278	20.0615	30.8378	0.053986	P0DMV9;P0DMV8	P0DMV9;P0DMV8	Heat shock 70 kDa protein 1B;Heat shock 70 kDa protein 1A	HSPA1B;HSPA1A
17	31.9	17.2193	16.2915	16.0779	25.4963	0.0656208	P50995;P27216	P50995	Annexin A11	ANXA11
21	56.5	17.8572	16.7005	16.4148	28.2541	0.118243	P23381	P23381	Tryptophan--tRNA ligase, cytoplasmic;T1-TrpRS;T2-TrpRS	WARS
6	50	24.718	24.7899	24.5039	25.2868	0.0872555	P63173	P63173	60S ribosomal protein L38	RPL38
3	5.6	18.664	18.8243	18.5263	18.5738	0.0743085	Q16610	Q16610	Extracellular matrix protein 1	ECM1
27	57.5	17.7309	16.6191	16.3186	27.8269	0.0720917	O60506	O60506	Heterogeneous nuclear ribonucleoprotein Q	SYNCRIP
2	21.8	21.4265	20.5778	20.2727	29.4363	0.102689	P17066;P48741	P17066	Heat shock 70 kDa protein 6	HSPA6
10	41.6	18.0294	17.0217	16.68	27.4573	0.102724	P49755	P49755	Transmembrane emp24 domain-containing protein 10	TMED10
12	78.1	23.5343	23.391	23.0163	26.179	0.10103	Q9NZT1	Q9NZT1	Calmodulin-like protein 5	CALML5
2	9.9	17.8893	17.8212	17.4381	19.9666	0.0968995	Q9Y337	Q9Y337	Kallikrein-5	KLK5
8	59.1	21.953	21.9297	21.5296	23.74	0.12855	P12236	P12236	ADP/ATP translocase 3;ADP/ATP translocase 3, N-terminally processed	SLC25A6
40	31.1	20.7985	20.57	20.1699	24.2269	0.131898	P51610;Q9Y5Z7	P51610	Host cell factor 1;HCF N-terminal chain 1;HCF N-terminal chain 2;HCF N-terminal chain 3;HCF N-terminal chain 4;HCF N-terminal chain 5;HCF N-terminal chain 6;HCF C-terminal chain 1;HCF C-terminal chain 2;HCF C-terminal chain 3;HCF C-terminal chain 4;HCF C-terminal chain 5;HCF C-terminal chain 6	HCFC1
35	54.7	17.7679	16.5909	16.1895	28.7894	0.15251	P35606	P35606	Coatomer subunit beta	COPB2
156	43.5	18.2561	17.1444	16.7401	28.767	0.0977098	P78527	P78527	DNA-dependent protein kinase catalytic subunit	PRKDC
5	46.4	25.1315	25.3196	24.8921	25.3366	0.235315	P81605	P81605	Dermcidin;Survival-promoting peptide;DCD-1	DCD
3	45.8	17.5411	17.4493	17.0095	20.035	0.0736616	P69905	P69905	Hemoglobin subunit alpha	HBA1
130	56	18.7194	17.5406	17.0959	29.9279	0.13377	Q92616	Q92616	Translational activator GCN1	GCN1L1
3	7.1	16.9623	16.3934	15.9457	23.3042	0.129899	Q9HB40	Q9HB40	Retinoid-inducible serine carboxypeptidase	SCPEP1
13	51.3	18.7662	17.734	17.279	28.8444	0.104503	P28074	P28074	Proteasome subunit beta type-5	PSMB5
346	68.9	20.9369	20.3874	19.9192	27.2055	0.111675	Q15149;REV__Q58EX7	Q15149	Plectin	PLEC
137	70.8	19.9677	18.5411	18.028	33.4328	0.121383	P21333	P21333	Filamin-A	FLNA
15	22.8	24.0963	24.33	23.7976	24.3562	0.149669	Q08554	Q08554	Desmocollin-1	DSC1
7	24.3	17.5649	17.2991	16.7304	21.9659	0.10667	P48730;P49674	P48730;P49674	Casein kinase I isoform delta;Casein kinase I isoform epsilon	CSNK1D;CSNK1E
6	48.7	23.3159	23.1215	22.533	27.2258	0.0988302	P62854;Q5JNZ5	P62854;Q5JNZ5	40S ribosomal protein S26;Putative 40S ribosomal protein S26-like 1	RPS26;RPS26P11
27	44.3	18.038	16.9774	16.3836	28.8979	0.23776	P26639	P26639	Threonine--tRNA ligase, cytoplasmic	TARS
25	30.3	18.7037	18.2049	17.6039	25.0984	0.203518	O15294	O15294	UDP-N-acetylglucosamine--peptide N-acetylglucosaminyltransferase 110 kDa subunit	OGT
12	53.2	19.2491	19.0804	18.4694	23.0434	0.173054	Q02978	Q02978	Mitochondrial 2-oxoglutarate/malate carrier protein	SLC25A11
53	47.3	17.1076	16.1539	15.5357	27.2101	0.333365	Q9NTJ3	Q9NTJ3	Structural maintenance of chromosomes protein 4	SMC4
6	36.1	22.4901	22.2251	21.6054	27.0887	0.200963	P62847	P62847	40S ribosomal protein S24	RPS24
8	17.9	17.1245	16.3077	15.6872	26.1411	0.146677	Q99829	Q99829	Copine-1	CPNE1
11	33.8	17.5656	16.7353	16.1054	26.7277	0.241473	P63151;Q66LE6;Q00005;Q9Y2T4	P63151	Serine/threonine-protein phosphatase 2A 55 kDa regulatory subunit B alpha isoform	PPP2R2A
16	48	17.4143	16.3089	15.6724	28.8034	0.196513	P06396;REV__Q6TDU7	P06396	Gelsolin	GSN
46	72.1	17.3134	16.0302	15.3903	30.1383	0.317468	O43707;Q9H254	O43707	Alpha-actinin-4	ACTN4
7	25.5	31.0275	32.5012	31.8488	21.8475	0.827052	P01857;P01861;P01860;P01859	P01857	Ig gamma-1 chain C region	IGHG1
15	63.5	21.5656	21.1712	20.5145	27.3476	0.067027	O60762	O60762	Dolichol-phosphate mannosyltransferase subunit 1	DPM1
25	84.1	21.3348	20.2688	19.5785	32.6237	0.124016	P04075;P05062	P04075	Fructose-bisphosphate aldolase A	ALDOA
3	8.9	21.9163	22.436	21.7393	20.5459	0.222706	Q15517	Q15517	Corneodesmosin	CDSN
11	62.3	17.5927	16.6413	15.9428	27.9977	0.180173	Q7Z4W1	Q7Z4W1	L-xylulose reductase	DCXR
14	54.3	23.7579	24.0395	23.33	24.3427	0.212112	P05089	P05089	Arginase-1	ARG1
7	51.5	20.6901	20.7155	20.0001	23.3483	0.286899	P31151;Q86SG5	P31151	Protein S100-A7	S100A7
40	54.9	19.4386	19.154	18.4332	24.5985	0.155461	Q9UHD8	Q9UHD8	Septin-9	2019-09-09
11	25.3	22.1728	22.1203	21.3855	25.5321	0.186962	Q13867	Q13867	Bleomycin hydrolase	BLMH
9	16.5	17.2749	16.9501	16.2118	22.8265	0.262548	O00391	O00391	Sulfhydryl oxidase 1	QSOX1
1	7.4	17.0672	17.2686	16.498	18.5389	0.183151	Q15828	Q15828	Cystatin-M	CST6
4	39.1	18.3427	18.7453	17.9299	18.3834	0.148646	O15235	O15235	28S ribosomal protein S12, mitochondrial	MRPS12
33	47.8	19.7091	18.8965	18.0778	29.4854	0.185111	P07384	P07384	Calpain-1 catalytic subunit	CAPN1
15	22.7	16.9828	17.1751	16.3493	18.7476	0.294566	Q14684	Q14684	Ribosomal RNA processing protein 1 homolog B	RRP1B
21	41.4	22.2517	22.4723	21.6096	23.9373	0.171764	Q08188	Q08188	Protein-glutamine gamma-glutamyltransferase E;Protein-glutamine gamma-glutamyltransferase E 50 kDa catalytic chain;Protein-glutamine gamma-glutamyltransferase E 27 kDa non-catalytic chain	TGM3
8	56	22.6408	22.7025	21.8393	25.5998	0.175067	P05141;Q9H0C2	P05141	ADP/ATP translocase 2;ADP/ATP translocase 2, N-terminally processed	SLC25A5
5	81.4	28.3202	28.7181	27.8549	28.5893	0.356255	P04264	P04264	Keratin, type II cytoskeletal 1	KRT1
4	1.7	23.8304	23.7818	22.9173	27.6769	0.0734684	P11532	P11532	Dystrophin	DMD
12	59.5	17.624	16.8047	15.9398	27.6382	0.317957	P31150	P31150	Rab GDP dissociation inhibitor alpha	GDI1
7	35	18.0042	18.0312	17.1464	21.3273	0.195177	Q9NWU5	Q9NWU5	39S ribosomal protein L22, mitochondrial	MRPL22
16	46.3	22.8243	23.0065	22.1112	24.9478	0.250022	P31944	P31944	Caspase-14;Caspase-14 subunit p17, mature form;Caspase-14 subunit p10, mature form;Caspase-14 subunit p20, intermediate form;Caspase-14 subunit p8, intermediate form	CASP14
8	84.7	22.1536	22.4528	21.5513	23.3659	0.370774	P01040	P01040	Cystatin-A;Cystatin-A, N-terminally processed	CSTA
6	7.5	18.1884	18.2352	17.3247	21.4557	0.302104	Q8NHU6	Q8NHU6	Tudor domain-containing protein 7	TDRD7
13	58.3	23.7873	23.7532	22.8348	27.7336	0.195959	P62805	P62805	Histone H4	HIST1H4A
49	63.5	18.8867	17.84	16.8928	31.049	0.193072	P55072	P55072	Transitional endoplasmic reticulum ATPase	VCP
2	13.5	21.3203	21.811	20.8518	21.2318	0.466225	P61626	P61626	Lysozyme C	LYZ
12	64.4	21.6245	21.3361	20.3753	27.7751	0.292353	O75223	O75223	Gamma-glutamylcyclotransferase	GGCT
34	60.4	19.336	18.2389	17.2482	32.0752	0.279458	P29401	P29401	Transketolase	TKT
8	31.9	17.5873	17.9836	16.9883	18.3986	0.405006	Q9Y3Y2	Q9Y3Y2	Chromatin target of PRMT1 protein	CHTOP
35	54.1	17.8443	16.9089	15.9041	29.3467	0.505938	P40939	P40939	Trifunctional enzyme subunit alpha, mitochondrial;Long-chain enoyl-CoA hydratase;Long chain 3-hydroxyacyl-CoA dehydrogenase	HADHA
13	44.4	22.6918	23.2139	22.1981	22.5785	0.259771	Q96P63	Q96P63	Serpin B12	SERPINB12
13	40.7	17.7785	17.0544	16.0341	27.652	0.246173	P41091;Q2VIR3	P41091;Q2VIR3	Eukaryotic translation initiation factor 2 subunit 3;Putative eukaryotic translation initiation factor 2 subunit 3-like protein	EIF2S3;EIF2S3L
133	68.1	21.7112	20.7069	19.6714	33.8875	0.276125	P49327	P49327	Fatty acid synthase;[Acyl-carrier-protein] S-acetyltransferase;[Acyl-carrier-protein] S-malonyltransferase;3-oxoacyl-[acyl-carrier-protein] synthase;3-oxoacyl-[acyl-carrier-protein] reductase;3-hydroxyacyl-[acyl-carrier-protein] dehydratase;Enoyl-[acyl-carrier-protein] reductase;Oleoyl-[acyl-carrier-protein] hydrolase	FASN
7	28.5	18.8871	19.2945	18.2408	19.8421	0.244488	Q6UWP8	Q6UWP8	Suprabasin	SBSN
17	78	18.3694	17.4165	16.352	30.2506	0.485317	P18669;P15259;Q8N0Y7	P18669	Phosphoglycerate mutase 1	PGAM1
2	13.4	17.7618	18.0771	17.0097	19.5088	0.256164	Q9NY12	Q9NY12	H/ACA ribonucleoprotein complex subunit 1	GAR1
3	13.4	18.0045	18.5111	17.4391	18.2395	0.19086	P49862	P49862	Kallikrein-7	KLK7
2	23.3	20.5819	21.2122	20.1361	19.8442	0.318504	P08493	P08493	Matrix Gla protein	MGP
60	49.3	17.9488	17.045	15.9616	29.5124	0.343334	P07814	P07814	Bifunctional glutamate/proline--tRNA ligase;Glutamate--tRNA ligase;Proline--tRNA ligase	EPRS
15	40.3	19.2341	18.9641	17.8707	25.7679	0.185863	Q00325	Q00325	Phosphate carrier protein, mitochondrial	SLC25A3
9	15.1	17.8782	17.1447	16.0233	28.2318	0.35629	Q9NQC3	Q9NQC3	Reticulon-4	RTN4
1	14.4	16.8637	17.2422	16.1062	18.3797	0.398595	Q9HCY8	Q9HCY8	Protein S100-A14	S100A14
4	39	20.8786	21.0985	19.9611	23.6691	0.190251	P47929	P47929	Galectin-7	LGALS7
7	37.5	18.7968	18.383	17.2345	26.7016	0.221146	P46778	P46778	60S ribosomal protein L21	RPL21
7	29.6	22.6367	22.9067	21.7539	25.0874	0.299176	Q01469	Q01469	Fatty acid-binding protein, epidermal	FABP5
19	33.3	21.5867	21.8824	20.7135	23.8967	0.350697	Q8WVV4	Q8WVV4	Protein POF1B	POF1B
39	58.1	21.7337	21.0501	19.8785	31.8887	0.182278	P11021;REV__Q9NXD2	P11021	78 kDa glucose-regulated protein	HSPA5
47	68.6	18.2544	18.0446	16.8729	24.6193	0.294351	P20700	P20700	Lamin-B1	LMNB1
2	1.5	23.9149	25.0395	23.854	19.6598	0.159173	Q7Z2W7	Q7Z2W7	Transient receptor potential cation channel subfamily M member 8	TRPM8
9	86.4	18.3702	17.3388	16.1416	31.4105	0.424912	P07737	P07737	Profilin-1	PFN1
6	33.6	21.3643	22.0622	20.8599	20.5902	0.715618	P12273	P12273	Prolactin-inducible protein	PIP
13	19	22.1414	22.4585	21.252	24.4301	0.319417	Q13835	Q13835	Plakophilin-1	PKP1
161	78.6	19.2131	18.9497	17.7405	26.1567	0.327407	P58107;REV__Q08AH1	P58107	Epiplakin	EPPK1
10	67.2	18.4106	17.7161	16.5049	28.811	0.280619	P49721	P49721	Proteasome subunit beta type-2	PSMB2
7	42.9	22.9315	22.6369	21.4095	30.1978	0.390633	P10599	P10599	Thioredoxin	TXN
61	63.9	17.8557	18.829	17.5878	15.0337	0.3232	Q7Z589	Q7Z589	Protein EMSY	EMSY
29	36.7	25.2133	25.7849	24.541	25.6155	0.457391	Q02413	Q02413	Desmoglein-1	DSG1
3	17.5	18.4803	19.1465	17.8785	18.2227	0.377538	P05090	P05090	Apolipoprotein D	APOD
43	40.4	17.7865	17.0237	15.7422	29.0155	0.500631	Q16531	Q16531	DNA damage-binding protein 1	DDB1
11	59.3	18.905	18.3582	17.0694	28.4338	0.306142	O14818;Q8TAA3	O14818	Proteasome subunit alpha type-7	PSMA7
21	28.9	16.9729	17.1314	15.8121	20.982	0.882834	Q9H307	Q9H307	Pinin	PNN
8	13.8	18.2314	18.8796	17.531	18.4403	0.252329	P02788	P02788	Lactotransferrin;Lactoferricin-H;Kaliocin-1;Lactoferroxin-A;Lactoferroxin-B;Lactoferroxin-C	LTF
19	58.9	17.7375	17.0284	15.6667	28.8572	0.652428	O75874	O75874	Isocitrate dehydrogenase [NADP] cytoplasmic	IDH1
17	65	18.6607	18.1013	16.72	28.6608	0.339381	P25786	P25786	Proteasome subunit alpha type-1	PSMA1
3	41.7	20.0625	20.0479	18.6658	25.7078	0.282476	P42677	P42677	40S ribosomal protein S27	RPS27
26	71.2	21.9176	21.2933	19.8989	32.489	0.173364	P06733	P06733	Alpha-enolase	ENO1
14	52	18.5259	18.0632	16.6441	27.9036	0.493681	P47756	P47756	F-actin-capping protein subunit beta	CAPZB
18	72.5	23.9651	23.6523	22.2295	32.159	1.08048	P68104;Q5VTE0	P68104;Q5VTE0	Elongation factor 1-alpha 1;Putative elongation factor 1-alpha-like 3	EEF1A1;EEF1A1P5
10	60.8	21.0701	21.5133	20.0592	23.3408	0.260765	P29508	P29508	Serpin B3	SERPINB3
20	82.5	18.0686	17.3914	15.9192	29.3753	0.581929	Q99497	Q99497	Protein deglycase DJ-1	PARK7
1	0.3	17.2072	17.7812	16.2624	18.6899	1.0215	Q6ZR08	Q6ZR08	Dynein heavy chain 12, axonemal	DNAH12
21	57.5	17.9407	17.2435	15.6868	29.7456	1.39761	O75390	O75390	Citrate synthase, mitochondrial	CS
6	63.4	24.0501	24.6603	23.0658	25.5465	0.543856	P05109	P05109	Protein S100-A8;Protein S100-A8, N-terminally processed	S100A8
143	79.5	18.7683	17.988	16.3656	31.4998	0.431863	O75369	O75369	Filamin-B	FLNB
11	41.7	17.951	17.1937	15.5619	30.5369	0.334409	P62826	P62826	GTP-binding nuclear protein Ran	RAN
9	21.6	20.8388	21.4532	19.8137	22.4813	0.570248	Q96QA5	Q96QA5	Gasdermin-A	GSDMA
7	10.7	21.0721	21.8278	20.1833	21.6043	0.541026	Q14574	Q14574	Desmocollin-3	DSC3
23	61.1	17.3119	16.7836	15.1389	28.1168	2.66741	P09525	P09525	Annexin A4	ANXA4
22	81.2	24.599	24.2433	22.5936	34.0428	0.631173	P04406	P04406	Glyceraldehyde-3-phosphate dehydrogenase	GAPDH
10	41.2	19.3716	19.3642	17.7102	26.0465	0.329182	Q92820	Q92820	Gamma-glutamyl hydrolase	GGH
18	65.4	18.2148	17.4235	15.7424	31.27	0.432512	P40926;REV__Q5SRE7	P40926	Malate dehydrogenase, mitochondrial	MDH2
8	44.8	18.3862	18.0296	16.3471	27.9689	0.536849	P28072	P28072	Proteasome subunit beta type-6	PSMB6
7	29.9	20.87	21.633	19.9153	21.6365	0.637846	P25311	P25311	Zinc-alpha-2-glycoprotein	AZGP1
22	26.3	16.9221	16.8798	15.1508	24.177	0.740755	Q9Y2L1	Q9Y2L1	Exosome complex exonuclease RRP44	DIS3
115	61	18.5853	17.8901	16.1448	31.1283	0.392454	P35579;REV__Q08AF3	P35579	Myosin-9	MYH9
33	78.2	23.506	23.7647	22.0028	28.4839	0.514288	P07355;A6NMY6	P07355;A6NMY6	Annexin A2;Putative annexin A2-like protein	ANXA2;ANXA2P2
48	60.3	18.5243	18.0721	16.2916	29.2637	0.715421	P53618	P53618	Coatomer subunit beta	COPB1
2	5.5	16.7011	17.2535	15.4611	19.4518	0.587628	O75635	O75635	Serpin B7	SERPINB7
22	71	18.8019	18.2276	16.424	30.6104	0.378164	P50395	P50395	Rab GDP dissociation inhibitor beta	GDI2
69	44.1	17.6896	17.1587	15.2966	29.3848	0.864047	P27708;P31327	P27708	CAD protein;Glutamine-dependent carbamoyl-phosphate synthase;Aspartate carbamoyltransferase;Dihydroorotase	CAD
20	83.9	24.626	24.4077	22.5446	33.8249	0.823025	P04792	P04792	Heat shock protein beta-1	HSPB1
35	63.5	25.3619	25.8798	23.9717	28.8512	0.606959	P14923	P14923	Junction plakoglobin	JUP
14	36.1	17.8551	17.694	15.761	26.8758	0.771258	P30038	P30038	Delta-1-pyrroline-5-carboxylate dehydrogenase, mitochondrial	ALDH4A1
2	2.1	22.9851	24.4515	22.4918	19.0932	1.02339	Q9UPS8	Q9UPS8	Ankyrin repeat domain-containing protein 26	ANKRD26
5	58.9	18.2102	18.4742	16.5079	23.9636	0.398566	Q16777;Q6FI13;Q99878;Q96KK5;Q9BTM1;P20671;P0C0S8	Q16777;Q6FI13;Q99878;Q96KK5;Q9BTM1;P20671;P0C0S8	Histone H2A type 2-C;Histone H2A type 2-A;Histone H2A type 1-J;Histone H2A type 1-H;Histone H2A.J;Histone H2A type 1-D;Histone H2A type 1	HIST2H2AC;HIST2H2AA3;HIST1H2AJ;HIST1H2AH;H2AFJ;HIST1H2AD;HIST1H2AG
18	74.9	18.72	18.2794	16.312	30.1145	0.498794	P60842	P60842	Eukaryotic initiation factor 4A-I	EIF4A1
14	13.8	18.466	19.2785	17.2989	19.8845	0.32972	A8K2U0	A8K2U0	Alpha-2-macroglobulin-like protein 1	A2ML1
30	66	20.1944	19.6824	17.6924	32.2507	0.575357	P07900;Q14568;Q58FG1	P07900	Heat shock protein HSP 90-alpha	HSP90AA1
18	43.1	19.3238	19.0264	17.0332	29.6753	0.493392	P23526	P23526	Adenosylhomocysteinase	AHCY
3	41.7	19.4225	20.0226	17.9756	22.8096	0.350619	Q71UM5	Q71UM5	40S ribosomal protein S27-like	RPS27L
184	58.8	26.1956	26.8149	24.7605	29.4585	0.591969	P15924;REV__Q15477	P15924	Desmoplakin	DSP
55	65.8	19.9712	20.2782	18.1925	25.8574	0.445755	P02545	P02545	Prelamin-A/C;Lamin-A/C	LMNA
17	45.5	17.4691	17.2852	15.1774	27.3715	0.491851	P61158;Q9P1U1;Q9C0K3	P61158	Actin-related protein 3	ACTR3
13	20.7	20.3736	21.312	19.1955	21.3323	0.538847	P22735	P22735	Protein-glutamine gamma-glutamyltransferase K	TGM1
9	19.9	17.839	17.721	15.6015	27.2604	0.628167	P20073	P20073	Annexin A7	ANXA7
51	67.9	18.5915	18.1712	16.0361	30.4937	1.09808	P49588	P49588	Alanine--tRNA ligase, cytoplasmic	AARS
1	1.3	19.7548	20.818	18.6535	19.9066	0.505534	Q15431	Q15431	Synaptonemal complex protein 1	SYCP1
18	85.3	18.9134	18.3346	16.1675	32.212	0.411252	P63104	P63104	14-3-3 protein zeta/delta	YWHAZ
6	45.2	19.344	20.2456	18.072	20.8254	0.473956	Q96DA0	Q96DA0	Zymogen granule protein 16 homolog B	ZG16B
13	63	18.9625	18.4494	16.2754	31.7639	0.369984	P62937;P0DN37;P0DN26;A0A0B4J2A2;A0A075B759;Q9Y536;F5H284	P62937	Peptidyl-prolyl cis-trans isomerase A;Peptidyl-prolyl cis-trans isomerase A, N-terminally processed	PPIA
9	38.5	19.2992	19.2815	17.0963	28.1811	0.514949	P62241	P62241	40S ribosomal protein S8	RPS8
4	22.9	18.1505	18.9988	16.7843	20.2216	0.478582	Q6ZVX7	Q6ZVX7	F-box only protein 50	NCCRP1
6	17.4	18.0047	17.9378	15.7162	27.4263	0.751349	O43760	O43760	Synaptogyrin-2	SYNGR2
9	16.9	19.6768	20.6218	18.3971	21.0154	0.694263	P42357	P42357	Histidine ammonia-lyase	HAL
2	17.9	16.9081	17.8655	15.6296	18.1925	0.571467	P35754	P35754	Glutaredoxin-1	GLRX
16	64.3	20.1218	19.8457	17.5856	31.3709	0.575137	Q06830	Q06830	Peroxiredoxin-1	PRDX1
1	9.4	17.9481	19.2008	16.8978	17.1382	0.439382	P01602	P01602	Ig kappa chain V-I region HK102	IGKV1-5
22	71.7	19.4135	19.0641	16.7306	31.5429	0.604184	P00558	P00558	Phosphoglycerate kinase 1	PGK1
15	51.8	17.1934	17.2502	14.8778	26.2284	1.26962	Q9Y6Q5	Q9Y6Q5	AP-1 complex subunit mu-2	AP1M2
16	54.9	18.8821	19.2562	16.8511	25.51	0.388471	P04083	P04083	Annexin A1	ANXA1
5	15.9	17.8603	19.1057	16.6749	17.6202	0.892239	Q9UI42	Q9UI42	Carboxypeptidase A4	CPA4
5	49.8	18.5422	18.563	16.1163	28.1628	0.733698	Q13765;E9PAV3	Q13765;E9PAV3	Nascent polypeptide-associated complex subunit alpha;Nascent polypeptide-associated complex subunit alpha, muscle-specific form	NACA
50	82.9	22.0755	21.8513	19.3787	33.7598	0.707193	P14618;P30613	P14618	Pyruvate kinase PKM	PKM
11	80.5	18.6268	18.6538	16.159	28.3903	0.649727	P0DP25;P0DP24;P0DP23	P0DP25;P0DP24;P0DP23
45	50.1	18.7307	18.7601	16.2592	28.4991	0.651536	P18206	P18206	Vinculin	VCL
12	67.5	24.4556	25.3422	22.8166	27.4649	0.797639	P06702	P06702	Protein S100-A9	S100A9
3	7.1	17.9425	18.1862	15.5737	26.4429	1.10996	P13473	P13473	Lysosome-associated membrane glycoprotein 2	LAMP2
9	48.5	19.9964	20.2991	17.6241	28.2747	0.51637	P46783;Q9NQ39	P46783	40S ribosomal protein S10	RPS10
14	43.2	21.2121	21.2774	18.5759	31.4958	0.567137	P07339	P07339	Cathepsin D;Cathepsin D light chain;Cathepsin D heavy chain	CTSD
55	80.6	19.2737	18.9755	16.2415	32.5949	2.23427	P10809	P10809	60 kDa heat shock protein, mitochondrial	HSPD1
13	54	21.6751	21.9936	19.247	30.1133	0.744572	P32119	P32119	Peroxiredoxin-2	PRDX2
20	76.5	17.6242	17.5808	14.8295	28.9765	1.19548	P29692	P29692	Elongation factor 1-delta	EEF1D
1	13.9	17.6916	18.8257	16.0736	19.6275	2.01571	A0A075B6K5;P80748	A0A075B6K5;P80748	Ig lambda chain V-III region LOI	IGLV3-9
8	44.1	18.7146	19.2221	16.4421	25.7744	0.568084	P56537	P56537	Eukaryotic translation initiation factor 6	EIF6
19	70	19.2339	19.5263	16.6652	28.3388	0.674511	P63244	P63244	Guanine nucleotide-binding protein subunit beta-2-like 1;Guanine nucleotide-binding protein subunit beta-2-like 1, N-terminally processed	GNB2L1
10	51.7	18.1695	18.299	15.4314	28.6045	0.760598	P49720	P49720	Proteasome subunit beta type-3	PSMB3
6	18.8	17.7452	19.027	16.1406	19.0362	0.647637	Q8IW75	Q8IW75	Serpin A12	SERPINA12
26	26.6	17.5908	17.8272	14.9155	27.3462	0.768988	P14735	P14735	Insulin-degrading enzyme	IDE
21	47.7	18.6334	18.7792	15.8274	29.274	1.2658	P12268	P12268	Inosine-5-monophosphate dehydrogenase 2	IMPDH2
18	71.4	18.7074	18.9724	15.917	28.8093	0.57761	P31947;REV__Q2NKQ1	P31947	14-3-3 protein sigma	SFN
10	24.3	17.1281	18.4892	15.4255	18.4936	0.682577	P04745;P19961;P04746;CON__Q3MHH8	P04745;P19961;P04746	Alpha-amylase 1;Alpha-amylase 2B;Pancreatic alpha-amylase	AMY1A;AMY2B;AMY2A
5	22.4	17.2844	18.2169	15.1286	22.1774	0.985807	Q6NUK4	Q6NUK4	Receptor expression-enhancing protein 3	REEP3
2	10.3	17.8312	19.1499	16.0438	19.7066	0.967617	Q9H1E1	Q9H1E1	Ribonuclease 7	RNASE7
2	8.6	16.3225	17.885	14.7775	16.253	1.79162	P08311	P08311	Cathepsin G	CTSG
3	30.5	17.9715	18.8755	15.6557	23.6186	0.750596	P31949	P31949	Protein S100-A11;Protein S100-A11, N-terminally processed	S100A11
10	42.4	18.4325	18.843	15.5772	28.2123	0.92833	P25788	P25788	Proteasome subunit alpha type-3	PSMA3
2	22.2	16.4729	18.0543	14.7373	17.0892	0.868817	O95969	O95969	Secretoglobin family 1D member 2	SCGB1D2
6	65.3	17.9595	19.1981	15.8615	21.3977	1.20138	P09669	P09669	Cytochrome c oxidase subunit 6C	COX6C
45	25.7	19.1056	19.9221	16.4626	26.4118	0.865023	O95071	O95071	E3 ubiquitin-protein ligase UBR5	UBR5
1	62.7	19.4572	20.1309	16.3359	29.2477	1.73374	P68371;Q3ZCM7	P68371	Tubulin beta-4B chain	TUBB4B
8	35.2	19.1338	19.7094	15.8426	29.9962	1.02712	P17931	P17931	Galectin-3	LGALS3
1	13.9	23.0315	25.677	21.4748	18.6757	4.18479	A0A0C4DH67;A0A0C4DH69;A0A075B6S5	A0A0C4DH67;A0A0C4DH69;A0A075B6S5		IGKV1-8;IGKV1-9;IGKV1-27
54	64.8	20.9753	21.5907	17.3827	32.8844	0.983544	P13639	P13639	Elongation factor 2	EEF2
12	34.2	18.585	19.9476	15.3739	25.9791	4.78123	P34896	P34896	Serine hydroxymethyltransferase, cytosolic	SHMT1
1	13.7	18.1308	20.6837	15.386	18.8982	1.81393	P01594;P01593	P01594;P01593	Ig kappa chain V-I region AU;Ig kappa chain V-I region AG
5	62.8	20.5044	22.2148	16.0633	31.4269	2.01013	P07437;A6NNZ2;Q9H4B7	P07437	Tubulin beta chain	TUBB
1	13.7	19.4634	22.9106	16.528	17.4159	3.95395	P0DP09;A0A0B4J2D9	P0DP09;A0A0B4J2D9		IGKV1D-13
9	23.6	19.5197	23.0185	16.0071	19.575	3.45174	P19474	P19474	E3 ubiquitin-protein ligase TRIM21	TRIM21
