## Supplementary material for "METTL3 regulates exocytosis independently of m^6^A": Table S2

### Sheet: Sheet 1
Experimental condition	uniprot_id	gene_name	log2FC_secreted	FDR_secreted	log2FC_fullproteome	FDR_fullproteome	delta_secretion_efficiency	category
METTL3_sh1	P54803	GALC	-1.85343	0.0064394	-0.212058	0.0969852	-1.64137	Secretion defect
METTL3_sh1	P00749	PLAU	-2.7959	0.0064394	-1.21217	0.0037722	-1.58373	Secretion defect
METTL3_sh1	P29279	CCN2	-2.34872	0.0064394	-0.799134	0.00517654	-1.54958	Secretion defect
METTL3_sh1	O60568	PLOD3	-1.64742	0.0091609	-0.386374	0.0264015	-1.26104	Secretion defect
METTL3_sh1	P03956	MMP1	-3.17402	0.00916605	-1.99106	0.00517654	-1.18295	Secretion defect
METTL3_sh1	P00750	PLAT	-1.7142	0.00916605	-0.804143	0.00763652	-0.910061	Secretion defect
METTL3_sh1	P01033	TIMP1	-1.96573	0.00916605	-0.807824	0.00763652	-1.15791	Secretion defect
METTL3_sh1	Q9BWS9	CHID1	-1.25625	0.00916605	0.10884	0.345336	-1.36509	Secretion defect
METTL3_sh1	P53634	CTSC	-1.69428	0.00916605	-0.653088	0.00976423	-1.04119	Secretion defect
METTL3_sh1	Q8N2S1	LTBP4	-1.30071	0.0108982	-0.0164923	0.920691	-1.28422	Secretion defect
METTL3_sh1	P01037	CST1	-1.70644	0.0108982	-1.30573	0.0032729	-0.400709	Expression-driven
METTL3_sh1	Q16610	ECM1	-1.19676	0.0108982	-0.226071	0.168254	-0.970686	Secretion defect
METTL3_sh1	P07711	CTSL	-1.54821	0.0108982	-0.311557	0.0361112	-1.23666	Secretion defect
METTL3_sh1	O94907	DKK1	-1.95091	0.0108982	-1.02857	0.0100777	-0.922336	Secretion defect
METTL3_sh1	O00622	CCN1	-1.30806	0.0108982	-0.920067	0.00357198	-0.387997	Expression-driven
METTL3_sh1	P01036	CST4	-1.47148	0.0110748	-0.762322	0.00436267	-0.709155	Secretion defect
METTL3_sh1	Q92484	SMPDL3A	-1.38043	0.0110748	-0.444397	0.101237	-0.936031	Secretion defect
METTL3_sh1	Q9BTY2	FUCA2	-0.980472	0.0120031	0.036961	0.844305	-1.01743	Secretion defect
METTL3_sh1	Q92820	GGH	-1.10666	0.013149	0.155252	0.173534	-1.26191	Secretion defect
METTL3_sh1	P24821	TNC	-1.50797	0.013149	-0.957403	0.00429714	-0.550562	Secretion defect
METTL3_sh1	P08236	GUSB	-0.926236	0.0144151	-0.212305	0.16645	-0.71393	Secretion defect
METTL3_sh1	Q9UBR2	CTSZ	-1.21016	0.0148562	-0.118049	0.572632	-1.09211	Secretion defect
METTL3_sh1	Q9BRK5	SDF4	-1.0788	0.0157197	-0.0152896	0.921355	-1.06351	Secretion defect
METTL3_sh1	P08833	IGFBP1	-1.69799	0.0163078	-0.690679	0.00471849	-1.00731	Secretion defect
METTL3_sh1	Q08431	MFGE8	-1.22434	0.0166825	-0.096173	0.681802	-1.12816	Secretion defect
METTL3_sh1	Q14393	GAS6	-0.924821	0.0172723	-0.261402	0.142813	-0.663419	Secretion defect
METTL3_sh1	P06396	GSN	0.848578	0.01744	1.0226	0.00340947	-0.174022	Expression-driven
METTL3_sh1	Q12805	EFEMP1	-1.06596	0.01744	-0.33317	0.151881	-0.732795	Secretion defect
METTL3_sh1	P08572	COL4A2	-1.22896	0.0178562	-0.367948	0.0458798	-0.861013	Secretion defect
METTL3_sh1	P01137	TGFB1	-1.13104	0.0179802	-0.434817	0.0399877	-0.696222	Secretion defect
METTL3_sh1	P61916	NPC2	-1.12862	0.0179802	-0.279882	0.120435	-0.848738	Secretion defect
METTL3_sh1	O00754	MAN2B1	-0.854137	0.0180137	-0.228295	0.172879	-0.625842	Secretion defect
METTL3_sh1	P07686	HEXB	-0.875668	0.0180844	-0.220149	0.197554	-0.655518	Secretion defect
METTL3_sh1	O00115	DNASE2	-1.01204	0.0196025	-0.556106	0.013731	-0.455931	Expression-driven
METTL3_sh1	Q08380	LGALS3BP	-1.05586	0.0211689	-0.164432	0.179692	-0.891424	Secretion defect
METTL3_sh1	P48745	CCN3	-1.39346	0.0217054	-0.729421	0.0579974	-0.664041	Secretion defect
METTL3_sh1	P10253	GAA	-1.04243	0.021864	-0.470792	0.0286249	-0.571635	Secretion defect
METTL3_sh1	P07093	SERPINE2	-1.32273	0.022758	-0.278664	0.254765	-1.04407	Secretion defect
METTL3_sh1	Q12841	FSTL1	-1.2152	0.0231019	-0.412148	0.0344004	-0.803051	Secretion defect
METTL3_sh1	P06865	HEXA	-0.723151	0.0239776	0.00554837	0.977716	-0.7287	Secretion defect
METTL3_sh1	P35625	TIMP3	-0.772282	0.0242182	-0.252317	0.0885643	-0.519965	Secretion defect
METTL3_sh1	Q01459	CTBS	-0.841381	0.0242826	0.143604	0.446505	-0.984985	Secretion defect
METTL3_sh1	Q99715	COL12A1	-0.990276	0.0246574	-0.401235	0.0780132	-0.589041	Secretion defect
METTL3_sh1	P48723	HSPA13	-1.08649	0.0268064	-0.0788143	0.562893	-1.00768	Secretion defect
METTL3_sh1	P28799	GRN	-0.865493	0.0268064	-0.196322	0.0996324	-0.669172	Secretion defect
METTL3_sh1	P05121	SERPINE1	-2.59351	0.0283257	-1.28154	0.00357198	-1.31197	Secretion defect
METTL3_sh1	Q9H3G5	CPVL	-0.699251	0.0300438	-0.113838	0.363754	-0.585414	Secretion defect
METTL3_sh1	P20933	AGA	-0.689785	0.0307688	0.159472	0.434533	-0.849256	Secretion defect
METTL3_sh1	P07942	LAMB1	-0.876676	0.0330728	-0.150639	0.717349	-0.726037	Secretion defect
METTL3_sh1	Q9Y2E5	MAN2B2	-0.675849	0.0334224	-0.0719071	0.737577	-0.603942	Secretion defect
METTL3_sh1	Q16270	IGFBP7	-1.19205	0.0338859	0.322991	0.033129	-1.51504	Secretion defect
METTL3_sh1	O14657	TOR1B	-0.934165	0.0351318	-0.324341	0.100076	-0.609824	Secretion defect
METTL3_sh1	Q92743	HTRA1	-0.862736	0.0351318	-0.449766	0.141405	-0.412971	Expression-driven
METTL3_sh1	Q8TE58	ADAMTS15	-0.671357	0.0354203	-0.193199	0.337518	-0.478158	Expression-driven
METTL3_sh1	P38571	LIPA	-0.681765	0.0357414	0.02418	0.889331	-0.705945	Secretion defect
METTL3_sh1	Q02388	COL7A1	-0.871014	0.0387424	-0.379076	0.0403962	-0.491939	Expression-driven
METTL3_sh1	Q99538	LGMN	-0.817957	0.040734	-0.0502692	0.727572	-0.767688	Secretion defect
METTL3_sh1	O00468	AGRN	-0.795431	0.0430035	-0.188768	0.24069	-0.606663	Secretion defect
METTL3_sh1	Q02809	PLOD1	-0.716262	0.0436601	-0.089696	0.392015	-0.626566	Secretion defect
METTL3_sh1	Q9GZM7	TINAGL1	-0.919001	0.0457076	-0.957154	0.0344004	0.0381536	Expression-driven
METTL3_sh1	Q15582	TGFBI	-0.765505	0.0457076	-0.28785	0.0824956	-0.477655	Expression-driven
METTL3_sh1	Q96JB6	LOXL4	-0.664685	0.0457076	-0.12342	0.590676	-0.541265	Secretion defect
METTL3_sh1	P17900	GM2A	-0.894981	0.0468356	-0.325032	0.0954737	-0.569949	Secretion defect
METTL3_sh1	P11047	LAMC1	-0.697383	0.0477933	-0.35471	0.0566755	-0.342672	Expression-driven
METTL3_sh1	P07602	PSAP	-0.705039	0.0503868	0.0497111	0.763736	-0.75475	Not significant
METTL3_sh1	P07858	CTSB	-0.957508	0.0506586	-0.365065	0.0624934	-0.592443	Not significant
METTL3_sh1	Q13217	DNAJC3	-0.650483	0.0605896	-0.29987	0.0363688	-0.350612	Not significant
METTL3_sh1	P61769	B2M	-0.697041	0.0520405	0.0758992	0.562509	-0.77294	Not significant
METTL3_sh1	P98160	HSPG2	-0.698564	0.0535313	-0.132453	0.226097	-0.566111	Not significant
METTL3_sh1	P25774	CTSS	-0.956549	0.0548631	-0.522466	0.0260035	-0.434082	Not significant
METTL3_sh1	Q92626	PXDN	-0.690483	0.063506	-0.185204	0.137053	-0.505279	Not significant
METTL3_sh1	Q9Y4K0	LOXL2	-0.759276	0.0646308	0.344869	0.0234782	-1.10414	Not significant
METTL3_sh1	P22692	IGFBP4	-1.1303	0.0659023	-0.222557	0.169146	-0.907743	Not significant
METTL3_sh1	P80303	NUCB2	-0.660403	0.068211	0.151596	0.319598	-0.811999	Not significant
METTL3_sh1	O14773	TPP1	-0.522099	0.068211	0.00457934	0.986299	-0.526678	Not significant
METTL3_sh1	Q13753	LAMC2	-1.12526	0.068211	-0.303914	0.0783288	-0.821345	Not significant
METTL3_sh1	P13284	IFI30	-0.604938	0.068211	-0.754574	0.0220439	0.149636	Not significant
METTL3_sh1	P35555	FBN1	-0.827654	0.0683573	-0.308241	0.0494904	-0.519413	Not significant
METTL3_sh1	O95084	PRSS23	-0.690056	0.0699994	-0.0643944	0.727335	-0.625662	Not significant
METTL3_sh1	P01034	CST3	-0.880088	0.0707028	-0.633451	0.00711846	-0.246637	Not significant
METTL3_sh1	Q9HB63	NTN4	-0.782035	0.072821	-0.100767	0.773586	-0.681268	Not significant
METTL3_sh1	Q9UI42	CPA4	-0.564836	0.0739382	-0.293483	0.54428	-0.271352	Not significant
METTL3_sh1	P02462	COL4A1	-0.469767	0.0764601	0.0789118	0.734936	-0.548679	Not significant
METTL3_sh1	Q02818	NUCB1	-0.80758	0.0783467	0.0954687	0.533942	-0.903049	Not significant
METTL3_sh1	P51688	SGSH	-0.501356	0.079573	-0.0933193	0.689924	-0.408037	Not significant
METTL3_sh1	P15586	GNS	-0.568565	0.0824716	-0.411689	0.040407	-0.156876	Not significant
METTL3_sh1	P10619	CTSA	-0.446726	0.082834	0.315727	0.154061	-0.762453	Not significant
METTL3_sh1	O00469	PLOD2	-0.756395	0.085991	-0.534977	0.0166462	-0.221418	Not significant
METTL3_sh1	Q8NHP8	PLBD2	-0.46209	0.0870885	0.0616792	0.720806	-0.523769	Not significant
METTL3_sh1	Q13751	LAMB3	-0.884837	0.0874359	-0.565698	0.0153	-0.319139	Not significant
METTL3_sh1	Q8NB37	GATD1	-0.469418	0.0965033	0.233173	0.108179	-0.702591	Not significant
METTL3_sh1	O43854	EDIL3	-0.436955	0.0977163	0.18435	0.206683	-0.621305	Not significant
METTL3_sh1	P04062	GBA	-0.558834	0.10097	-0.361651	0.0292428	-0.197183	Not significant
METTL3_sh1	Q8NBS9	TXNDC5	-0.790025	0.10178	-1.17808	0.00340947	0.388057	Not significant
METTL3_sh1	Q9HB40	SCPEP1	-0.523388	0.102151	-0.17517	0.20688	-0.348218	Not significant
METTL3_sh1	Q99519	NEU1	-0.487768	0.102151	-0.107146	0.643294	-0.380622	Not significant
METTL3_sh1	P02751	FN1	-0.679642	0.103456	-0.0688466	0.67957	-0.610795	Not significant
METTL3_sh1	Q96N03	VSTM2L	0.749745	0.103775	1.23372	0.0032729	-0.483976	Not significant
METTL3_sh1	O15230	LAMA5	-0.602672	0.107191	-0.0504732	0.725943	-0.552199	Not significant
METTL3_sh1	O95479	H6PD	-0.883615	0.137518	-0.969809	0.00442427	0.0861939	Not significant
METTL3_sh1	Q13510	ASAH1	-0.60499	0.114549	-0.0747453	0.618858	-0.530245	Not significant
METTL3_sh1	Q8IXB1	DNAJC10	0.492122	0.120237	0.22218	0.0794225	0.269942	Not significant
METTL3_sh1	P19823	ITIH2	0.544359	0.12181	0.0132692	0.980605	0.53109	Not significant
METTL3_sh1	P55268	LAMB2	-0.554857	0.122656	0.0306475	0.84232	-0.585504	Not significant
METTL3_sh1	P07996	THBS1	-0.66576	0.122662	-0.177354	0.187193	-0.488406	Not significant
METTL3_sh1	Q9H173	SIL1	-0.475981	0.122662	-0.156297	0.253242	-0.319684	Not significant
METTL3_sh1	P50897	PPT1	-0.58931	0.122976	-0.153736	0.355376	-0.435574	Not significant
METTL3_sh1	P54802	NAGLU	-0.452476	0.12399	-0.152626	0.170721	-0.29985	Not significant
METTL3_sh1	P42785	PRCP	-0.410127	0.130921	-0.0617926	0.579715	-0.348334	Not significant
METTL3_sh1	Q9Y680	FKBP7	0.367745	0.131313	0.460351	0.0763971	-0.0926056	Not significant
METTL3_sh1	P22304	IDS	-0.419573	0.131857	0.122187	0.466925	-0.54176	Not significant
METTL3_sh1	Q969H8	MYDGF	-0.414347	0.133902	-0.198702	0.267498	-0.215645	Not significant
METTL3_sh1	P28300	LOX	-0.718293	0.14356	-0.558587	0.0268644	-0.159706	Not significant
METTL3_sh1	P06280	GLA	-0.399737	0.151221	-0.179073	0.360642	-0.220664	Not significant
METTL3_sh1	Q99470	SDF2	-0.564645	0.155707	0.0824016	0.447179	-0.647047	Not significant
METTL3_sh1	Q9Y4L1	HYOU1	-0.398831	0.157647	-0.53347	0.0109393	0.134639	Not significant
METTL3_sh1	Q9GZX9	TWSG1	-0.413114	0.169828	-0.248198	0.163746	-0.164916	Not significant
METTL3_sh1	P01024	C3	0.452026	0.187812	-0.186886	0.112059	0.638912	Not significant
METTL3_sh1	P50454	SERPINH1	0.412503	0.199437	0.173546	0.319678	0.238957	Not significant
METTL3_sh1	P02765	AHSG	0.502412	0.200926	0.358824	0.0493703	0.143588	Not significant
METTL3_sh1	Q9UHL4	DPP7	-0.340129	0.205578	-0.423031	0.0773066	0.0829017	Not significant
METTL3_sh1	Q9UNW1	MINPP1	-0.358949	0.208286	0.0782571	0.611599	-0.437206	Not significant
METTL3_sh1	Q9UM22	EPDR1	-0.346589	0.209756	-0.0125913	0.930385	-0.333998	Not significant
METTL3_sh1	P04114	APOB	0.384008	0.213395	-0.125814	0.285832	0.509822	Not significant
METTL3_sh1	P02768	ALB	0.43212	0.2283	0.473241	0.0196017	-0.0411211	Not significant
METTL3_sh1	O94919	ENDOD1	0.43994	0.258023	0.426038	0.0228245	0.0139018	Not significant
METTL3_sh1	O43278	SPINT1	-0.355707	0.235306	0.882741	0.0137541	-1.23845	Not significant
METTL3_sh1	P20908	COL5A1	0.296909	0.255393	0.283467	0.068939	0.0134425	Not significant
METTL3_sh1	Q9NYU2	UGGT1	-0.282286	0.261785	-0.0259842	0.848693	-0.256302	Not significant
METTL3_sh1	Q99574	SERPINI1	-0.319165	0.280638	1.25882	0.00712617	-1.57798	Not significant
METTL3_sh1	P16278	GLB1	-0.328236	0.280794	-0.163913	0.328472	-0.164323	Not significant
METTL3_sh1	Q96D15	RCN3	0.365276	0.281624	-0.709671	0.00392416	1.07495	Not significant
METTL3_sh1	P13667	PDIA4	-0.406298	0.284804	-0.0610797	0.634038	-0.345219	Not significant
METTL3_sh1	Q5NDL2	EOGT	0.281272	0.285199	0.316989	0.0860132	-0.0357173	Not significant
METTL3_sh1	O43852	CALU	-0.313682	0.288951	-0.0688379	0.645903	-0.244844	Not significant
METTL3_sh1	P12109	COL6A1	-0.401945	0.296416	-0.101043	0.503162	-0.300902	Not significant
METTL3_sh1	Q9BT09	CNPY3	0.248005	0.319155	0.116542	0.37344	0.131463	Not significant
METTL3_sh1	P23284	PPIB	-0.314385	0.342706	-0.154067	0.214662	-0.160318	Not significant
METTL3_sh1	Q92520	FAM3C	-0.241419	0.350073	0.0409808	0.793504	-0.2824	Not significant
METTL3_sh1	Q9H488	POFUT1	-0.236227	0.351339	-0.791929	0.00361221	0.555701	Not significant
METTL3_sh1	Q9BS26	ERP44	-0.210382	0.374489	-0.0939437	0.477363	-0.116438	Not significant
METTL3_sh1	Q86WA6	BPHL	0.32879	0.398039	0.280852	0.0998024	0.0479383	Not significant
METTL3_sh1	O43847	NRDC	-0.357353	0.4149	-0.260077	0.0968336	-0.097276	Not significant
METTL3_sh1	Q9NWM8	FKBP14	-0.31614	0.416212	-0.428516	0.0247074	0.112376	Not significant
METTL3_sh1	P30533	LRPAP1	-0.221273	0.425925	-0.0617832	0.646533	-0.15949	Not significant
METTL3_sh1	Q14697	GANAB	-0.224314	0.432272	-0.222393	0.179078	-0.00192122	Not significant
METTL3_sh1	Q9Y2B0	CNPY2	0.21115	0.434355	-0.128231	0.352139	0.339381	Not significant
METTL3_sh1	O60888	CUTA	0.174164	0.451342	-0.268309	0.0647396	0.442473	Not significant
METTL3_sh1	Q8NBJ5	COLGALT1	-0.251556	0.455706	-0.0438733	0.713758	-0.207682	Not significant
METTL3_sh1	Q9BXW7	HDHD5	0.163327	0.477376	-0.30458	0.0981753	0.467907	Not significant
METTL3_sh1	Q32P28	P3H1	-0.185444	0.49103	0.0698129	0.575061	-0.255257	Not significant
METTL3_sh1	O75718	CRTAP	-0.168094	0.502669	0.0618444	0.679107	-0.229938	Not significant
METTL3_sh1	Q15293	RCN1	-0.255317	0.515025	-0.53351	0.0119757	0.278193	Not significant
METTL3_sh1	P14314	PRKCSH	-0.180947	0.553131	-0.144637	0.369532	-0.0363096	Not significant
METTL3_sh1	Q8NBL1	POGLUT1	-0.246435	0.560058	-0.0186527	0.891186	-0.227782	Not significant
METTL3_sh1	Q6UW63	POGLUT2	-0.153786	0.564484	0.0209517	0.882739	-0.174738	Not significant
METTL3_sh1	O15460	P4HA2	-0.130571	0.595458	0.185854	0.258152	-0.316425	Not significant
METTL3_sh1	P48307	TFPI2	-0.236009	0.615178	-1.42466	0.0124352	1.18865	Not significant
METTL3_sh1	P34059	GALNS	0.156022	0.657632	-0.467095	0.0701707	0.623117	Not significant
METTL3_sh1	Q15084	PDIA6	0.118699	0.660195	-0.165135	0.195233	0.283834	Not significant
METTL3_sh1	P16035	TIMP2	-0.210779	0.665147	0.186904	0.106485	-0.397683	Not significant
METTL3_sh1	P07237	P4HB	-0.127609	0.66654	-0.0843957	0.596339	-0.0432129	Not significant
METTL3_sh1	P26885	FKBP2	0.104201	0.686226	-0.0777908	0.534897	0.181992	Not significant
METTL3_sh1	P05120	SERPINB2	-0.184215	0.695149	-0.374231	0.0278309	0.190015	Not significant
METTL3_sh1	P02649	APOE	-0.127978	0.696306	0.00376396	0.982024	-0.131741	Not significant
METTL3_sh1	P30040	ERP29	0.101452	0.699455	-0.0274844	0.900447	0.128936	Not significant
METTL3_sh1	O95881	TXNDC12	0.105026	0.706705	-0.170756	0.211094	0.275782	Not significant
METTL3_sh1	Q99988	GDF15	-0.174109	0.72213	0.20748	0.131672	-0.381589	Not significant
METTL3_sh1	O95302	FKBP9	0.0937132	0.737448	-0.150642	0.282323	0.244355	Not significant
METTL3_sh1	Q13162	PRDX4	0.0811987	0.756278	-0.103842	0.414723	0.18504	Not significant
METTL3_sh1	P07339	CTSD	-0.100495	0.763439	0.813548	0.0143576	-0.914043	Not significant
METTL3_sh1	Q9UMX5	NENF	-0.0747324	0.789648	-0.183681	0.201771	0.108949	Not significant
METTL3_sh1	Q7Z4H8	POGLUT3	-0.10505	0.820026	-0.485617	0.00991034	0.380566	Not significant
METTL3_sh1	P30101	PDIA3	-0.0840135	0.827525	-0.143253	0.391381	0.0592397	Not significant
METTL3_sh1	Q14696	MESD	-0.0543384	0.848177	0.0293777	0.848121	-0.083716	Not significant
METTL3_sh1	P11021	HSPA5	-0.0626991	0.855312	-0.222794	0.1153	0.160095	Not significant
METTL3_sh1	P27797	CALR	-0.0918735	0.880604	-0.0652149	0.658074	-0.0266586	Not significant
METTL3_sh1	P08294	SOD3	-0.0431207	0.89782	0.0708684	0.756128	-0.113989	Not significant
METTL3_sh1	P04066	FUCA1	-0.0298449	0.913782	0.836093	0.0794492	-0.865938	Not significant
METTL3_sh1	Q96HE7	ERO1A	-0.0462165	0.923158	-0.947196	0.00357198	0.900979	Not significant
METTL3_sh1	Q14257	RCN2	0.0183214	0.954091	-0.248566	0.0663346	0.266888	Not significant
METTL3_sh1	Q8NBJ7	SUMF2	0.0246785	0.955395	-0.00169362	0.993545	0.0263721	Not significant
METTL3_sh1	P13674	P4HA1	0.0166928	0.958461	0.117889	0.437567	-0.101196	Not significant
METTL3_sh1	P08603	CFH	-0.0169016	0.966236	0.476449	0.056648	-0.49335	Not significant
METTL3_sh1	P14625	HSP90B1	0.0120638	0.979689	-0.161052	0.275681	0.173116	Not significant
METTL3_sh1	Q9UBS4	DNAJB11	-0.00539119	0.990861	-0.18237	0.139085	0.176979	Not significant
METTL3_sh1	P12644	BMP4	-0.00623978	0.991351	0.467564	0.0109684	-0.473804	Not significant
METTL3_sh1	P55145	MANF	-1.66384e-05	0.999914	-0.159026	0.205421	0.15901	Not significant
METTL3_sh2	P03956	MMP1	-2.87957	0.004076	-0.828815	0.00493849	-2.05075	Secretion defect
METTL3_sh2	P01033	TIMP1	-2.28859	0.004076	-0.350801	0.0798023	-1.93779	Secretion defect
METTL3_sh2	P00749	PLAU	-2.03775	0.004076	-0.0585119	0.700571	-1.97924	Secretion defect
METTL3_sh2	O60568	PLOD3	-1.80054	0.004076	-0.151408	0.221399	-1.64913	Secretion defect
METTL3_sh2	P29279	CCN2	-1.70139	0.004076	0.103206	0.441037	-1.80459	Secretion defect
METTL3_sh2	Q08431	MFGE8	-1.82082	0.004076	-0.224528	0.133559	-1.5963	Secretion defect
METTL3_sh2	P01036	CST4	-1.6098	0.004076	-0.242517	0.13305	-1.36728	Secretion defect
METTL3_sh2	P08833	IGFBP1	-2.05022	0.004076	0.0632095	0.678318	-2.11343	Secretion defect
METTL3_sh2	Q8N2S1	LTBP4	-1.67868	0.004076	-0.405049	0.0557402	-1.27363	Secretion defect
METTL3_sh2	P01137	TGFB1	-1.41486	0.004076	-0.377715	0.0613096	-1.03715	Secretion defect
METTL3_sh2	P22692	IGFBP4	-1.51822	0.004076	0.315425	0.0593164	-1.83365	Secretion defect
METTL3_sh2	O95084	PRSS23	-1.40249	0.004076	-0.26877	0.0612684	-1.13372	Secretion defect
METTL3_sh2	P48745	CCN3	-1.50073	0.00430265	0.560623	0.0110001	-2.06135	Secretion defect
METTL3_sh2	Q9UBR2	CTSZ	-1.68618	0.00430265	-0.5728	0.0274784	-1.11338	Secretion defect
METTL3_sh2	Q16270	IGFBP7	-1.47384	0.00430265	0.210195	0.141684	-1.68403	Secretion defect
METTL3_sh2	P00750	PLAT	-1.81606	0.00430265	-0.097484	0.428636	-1.71857	Secretion defect
METTL3_sh2	P01037	CST1	-1.80809	0.00430265	-0.492579	0.0258821	-1.31551	Secretion defect
METTL3_sh2	Q12805	EFEMP1	-1.28925	0.00430265	0.641044	0.0155878	-1.9303	Secretion defect
METTL3_sh2	P54803	GALC	-1.64936	0.00430265	0.0433845	0.763201	-1.69274	Secretion defect
METTL3_sh2	P24821	TNC	-1.83836	0.00430265	-0.817111	0.0104641	-1.02125	Secretion defect
METTL3_sh2	Q92484	SMPDL3A	-2.28711	0.00430265	-0.629755	0.00839486	-1.65735	Secretion defect
METTL3_sh2	P10253	GAA	-1.60835	0.0047246	-0.521101	0.0695608	-1.08725	Secretion defect
METTL3_sh2	P02751	FN1	-1.26403	0.00507419	0.309367	0.117108	-1.5734	Secretion defect
METTL3_sh2	Q14393	GAS6	-1.30749	0.00507419	0.247297	0.183002	-1.55478	Secretion defect
METTL3_sh2	P53634	CTSC	-1.35883	0.00533064	-0.0601406	0.72676	-1.29869	Secretion defect
METTL3_sh2	P08236	GUSB	-1.16171	0.00533064	-0.521899	0.0181279	-0.639809	Secretion defect
METTL3_sh2	Q16610	ECM1	-1.16034	0.00533064	0.206343	0.220013	-1.36668	Secretion defect
METTL3_sh2	Q92743	HTRA1	-1.01436	0.00533064	0.212277	0.143968	-1.22663	Secretion defect
METTL3_sh2	Q02818	NUCB1	-1.47815	0.00533064	-0.157504	0.207347	-1.32065	Secretion defect
METTL3_sh2	O94907	DKK1	-1.06293	0.00533064	1.0669	0.00568588	-2.12984	Secretion defect
METTL3_sh2	P55268	LAMB2	-1.18626	0.00533064	-0.559272	0.011476	-0.626989	Secretion defect
METTL3_sh2	P61916	NPC2	-1.39883	0.00533064	-0.167752	0.217464	-1.23108	Secretion defect
METTL3_sh2	P07093	SERPINE2	-1.33473	0.00533064	-0.15621	0.33765	-1.17852	Secretion defect
METTL3_sh2	Q9BWS9	CHID1	-1.12321	0.00533064	-0.215947	0.124258	-0.907266	Secretion defect
METTL3_sh2	P35555	FBN1	-1.43569	0.00533321	0.0992771	0.443461	-1.53497	Secretion defect
METTL3_sh2	P28300	LOX	-1.40604	0.00533321	-0.291429	0.0638952	-1.11461	Secretion defect
METTL3_sh2	Q92820	GGH	-1.47865	0.0057257	0.112262	0.345992	-1.59092	Secretion defect
METTL3_sh2	P01034	CST3	-1.51781	0.00577992	-0.361162	0.0575461	-1.15665	Secretion defect
METTL3_sh2	Q9BTY2	FUCA2	-0.968555	0.00588706	-0.0477633	0.739843	-0.920792	Secretion defect
METTL3_sh2	P17900	GM2A	-0.993326	0.00601508	-0.410843	0.0569323	-0.582483	Secretion defect
METTL3_sh2	P48723	HSPA13	-1.39361	0.00606114	-0.296035	0.08186	-1.09758	Secretion defect
METTL3_sh2	Q96JB6	LOXL4	-1.07765	0.0062058	0.0593577	0.83777	-1.137	Secretion defect
METTL3_sh2	O15230	LAMA5	-1.25361	0.00666399	-0.312466	0.0548032	-0.941148	Secretion defect
METTL3_sh2	P98160	HSPG2	-1.0335	0.00673788	-0.0174087	0.899664	-1.01609	Secretion defect
METTL3_sh2	Q08380	LGALS3BP	-1.22206	0.00676983	0.321778	0.0463597	-1.54384	Secretion defect
METTL3_sh2	Q01459	CTBS	-1.15857	0.00703516	0.0992056	0.489585	-1.25777	Secretion defect
METTL3_sh2	Q9BRK5	SDF4	-0.909626	0.00717916	0.089905	0.500971	-0.999531	Secretion defect
METTL3_sh2	P80303	NUCB2	-1.11875	0.00753497	-0.652143	0.0124914	-0.466607	Expression-driven
METTL3_sh2	Q99988	GDF15	-0.879733	0.00776597	0.815104	0.0133729	-1.69484	Secretion defect
METTL3_sh2	O00115	DNASE2	-1.05155	0.00819092	0.132674	0.291561	-1.18422	Secretion defect
METTL3_sh2	Q9H3G5	CPVL	-0.934231	0.00819207	-0.0433137	0.751849	-0.890917	Secretion defect
METTL3_sh2	P05120	SERPINB2	0.785835	0.00852102	1.32232	0.00825689	-0.536483	Secretion defect
METTL3_sh2	Q12841	FSTL1	-0.97698	0.00867868	1.06838	0.00449516	-2.04536	Secretion defect
METTL3_sh2	Q15582	TGFBI	-0.824392	0.00882187	0.267432	0.0677462	-1.09182	Secretion defect
METTL3_sh2	Q9Y4K0	LOXL2	-1.17524	0.00888975	0.50115	0.0138208	-1.67639	Secretion defect
METTL3_sh2	P07858	CTSB	-1.3088	0.0090107	-0.583127	0.0169444	-0.725669	Secretion defect
METTL3_sh2	P12109	COL6A1	-0.940339	0.00902296	0.0761708	0.580677	-1.01651	Secretion defect
METTL3_sh2	P11047	LAMC1	-0.92262	0.00914119	-0.0415187	0.737079	-0.881101	Secretion defect
METTL3_sh2	O14657	TOR1B	-0.800808	0.00947832	-0.0917452	0.584281	-0.709063	Secretion defect
METTL3_sh2	O00622	CCN1	-0.732561	0.00954879	1.16229	0.00568588	-1.89486	Secretion defect
METTL3_sh2	P54802	NAGLU	-0.733765	0.00969101	-0.00400732	0.977569	-0.729757	Secretion defect
METTL3_sh2	Q92626	PXDN	-0.86139	0.00989444	0.139155	0.253389	-1.00055	Secretion defect
METTL3_sh2	O43278	SPINT1	-1.06405	0.0100335	-0.685584	0.0142697	-0.378471	Expression-driven
METTL3_sh2	Q13510	ASAH1	-1.26482	0.0102358	-0.430548	0.0298575	-0.834267	Secretion defect
METTL3_sh2	Q9GZX9	TWSG1	-0.813787	0.0102358	0.368441	0.102642	-1.18223	Secretion defect
METTL3_sh2	P61769	B2M	-1.18528	0.010934	0.458106	0.021571	-1.64339	Secretion defect
METTL3_sh2	P07942	LAMB1	-0.877003	0.0109788	-0.164567	0.680342	-0.712435	Secretion defect
METTL3_sh2	Q9HB40	SCPEP1	-0.731061	0.0112954	-0.277147	0.0899322	-0.453913	Expression-driven
METTL3_sh2	O00469	PLOD2	-1.25426	0.0114501	-0.90726	0.00462228	-0.346998	Expression-driven
METTL3_sh2	P20933	AGA	-0.85491	0.0114501	-0.0909667	0.540112	-0.763944	Secretion defect
METTL3_sh2	Q8NHP8	PLBD2	-0.88475	0.0114721	-0.153542	0.269034	-0.731209	Secretion defect
METTL3_sh2	O43854	EDIL3	-0.703578	0.0120395	0.354172	0.0465926	-1.05775	Secretion defect
METTL3_sh2	Q99538	LGMN	-0.901357	0.0123817	0.421178	0.0312649	-1.32253	Secretion defect
METTL3_sh2	P06865	HEXA	-0.863872	0.0125299	0.0111082	0.957184	-0.87498	Secretion defect
METTL3_sh2	P28799	GRN	-0.871057	0.0127635	0.257282	0.08186	-1.12834	Secretion defect
METTL3_sh2	P07711	CTSL	-1.05022	0.012885	0.0724671	0.605309	-1.12269	Secretion defect
METTL3_sh2	Q99574	SERPINI1	-1.40166	0.012885	-0.287378	0.0845523	-1.11429	Secretion defect
METTL3_sh2	Q8TE58	ADAMTS15	-0.775063	0.0131827	0.124855	0.302854	-0.899918	Secretion defect
METTL3_sh2	Q13751	LAMB3	-0.949338	0.0133865	0.0296704	0.843565	-0.979008	Secretion defect
METTL3_sh2	P08572	COL4A2	-0.894634	0.0144525	0.51918	0.0503601	-1.41381	Secretion defect
METTL3_sh2	Q99715	COL12A1	-0.942788	0.0158319	0.500385	0.0265839	-1.44317	Secretion defect
METTL3_sh2	P08603	CFH	-0.91387	0.0158319	0.0777389	0.801676	-0.991609	Secretion defect
METTL3_sh2	Q9UHL4	DPP7	-0.814805	0.0161136	-0.220685	0.468097	-0.59412	Secretion defect
METTL3_sh2	P07686	HEXB	-0.72875	0.0163464	0.124485	0.394667	-0.853235	Secretion defect
METTL3_sh2	O14773	TPP1	-0.687125	0.0167772	-0.325663	0.0753673	-0.361462	Expression-driven
METTL3_sh2	Q13753	LAMC2	-1.18034	0.0173804	0.065368	0.676416	-1.24571	Secretion defect
METTL3_sh2	P50454	SERPINH1	1.2454	0.0185747	0.609513	0.0144878	0.635884	Enhanced secretion
METTL3_sh2	Q9BT09	CNPY3	0.5897	0.0198155	0.023707	0.872049	0.565993	Enhanced secretion
METTL3_sh2	Q9HB63	NTN4	-0.926338	0.019824	0.399406	0.141283	-1.32574	Secretion defect
METTL3_sh2	P35625	TIMP3	-0.68577	0.020229	-0.00800399	0.962439	-0.677766	Secretion defect
METTL3_sh2	P05121	SERPINE1	-1.17838	0.0211544	0.921079	0.008426	-2.09946	Secretion defect
METTL3_sh2	O00468	AGRN	-0.75376	0.0214219	0.0684255	0.608008	-0.822185	Secretion defect
METTL3_sh2	Q9Y2E5	MAN2B2	-0.661361	0.0232889	-0.116291	0.346163	-0.54507	Secretion defect
METTL3_sh2	O00754	MAN2B1	-0.799722	0.0239766	0.121946	0.41006	-0.921668	Secretion defect
METTL3_sh2	P02649	APOE	-0.62564	0.0239766	0.683032	0.0559728	-1.30867	Secretion defect
METTL3_sh2	Q02809	PLOD1	-0.666499	0.0246111	0.686588	0.0067503	-1.35309	Secretion defect
METTL3_sh2	P22304	IDS	-0.612427	0.0292202	-0.288902	0.107731	-0.323525	Expression-driven
METTL3_sh2	P14625	HSP90B1	0.827161	0.0294787	0.0782091	0.640712	0.748952	Enhanced secretion
METTL3_sh2	Q9NWM8	FKBP14	0.444403	0.0313414	0.054434	0.679346	0.389969	Expression-driven
METTL3_sh2	P04062	GBA	-0.51636	0.0313414	0.278219	0.103323	-0.794578	Secretion defect
METTL3_sh2	Q5NDL2	EOGT	0.44717	0.0320261	0.522166	0.0231564	-0.0749954	Expression-driven
METTL3_sh2	P27797	CALR	1.39771	0.0332658	0.195853	0.300192	1.20186	Enhanced secretion
METTL3_sh2	Q9UNW1	MINPP1	-0.444992	0.0360817	0.112403	0.396144	-0.557395	Secretion defect
METTL3_sh2	Q8NB37	GATD1	-0.552267	0.0368973	0.00117365	0.993466	-0.553441	Secretion defect
METTL3_sh2	P48307	TFPI2	-0.625953	0.0383935	0.737465	0.00568588	-1.36342	Secretion defect
METTL3_sh2	P10619	CTSA	-0.578798	0.0423573	0.0520091	0.737239	-0.630807	Secretion defect
METTL3_sh2	P07602	PSAP	-0.579005	0.0445879	0.311845	0.0450792	-0.89085	Secretion defect
METTL3_sh2	P25774	CTSS	-0.721296	0.0446663	0.259677	0.119165	-0.980973	Secretion defect
METTL3_sh2	Q9H173	SIL1	-0.508342	0.045177	-0.00422185	0.977569	-0.504121	Secretion defect
METTL3_sh2	Q9GZM7	TINAGL1	-0.472858	0.0452831	0.413469	0.0838885	-0.886327	Secretion defect
METTL3_sh2	P38571	LIPA	-0.396586	0.0457946	0.257285	0.120316	-0.653871	Secretion defect
METTL3_sh2	Q02388	COL7A1	-0.797237	0.0482089	0.424327	0.039979	-1.22156	Secretion defect
METTL3_sh2	Q15293	RCN1	0.734005	0.0482089	0.393364	0.0384817	0.340641	Expression-driven
METTL3_sh2	P07339	CTSD	-0.596321	0.0502413	0.27169	0.113282	-0.868011	Not significant
METTL3_sh2	P15586	GNS	-0.637749	0.0506996	0.0830082	0.600065	-0.720757	Not significant
METTL3_sh2	P11021	HSPA5	0.61699	0.0540917	0.174212	0.275069	0.442778	Not significant
METTL3_sh2	P34059	GALNS	-0.454642	0.0589275	-0.563107	0.0110001	0.108466	Not significant
METTL3_sh2	Q8NBJ5	COLGALT1	0.620796	0.0589986	0.81772	0.00517339	-0.196924	Not significant
METTL3_sh2	P16035	TIMP2	-0.582917	0.0605705	0.745624	0.00589798	-1.32854	Not significant
METTL3_sh2	Q9Y2B0	CNPY2	0.428046	0.0635179	0.00250509	0.98771	0.425541	Not significant
METTL3_sh2	O95881	TXNDC12	0.541764	0.0649018	0.125996	0.442703	0.415768	Not significant
METTL3_sh2	P51688	SGSH	-0.469444	0.0678164	0.477018	0.0453835	-0.946462	Not significant
METTL3_sh2	Q96N03	VSTM2L	-1.04257	0.0756037	-0.390872	0.0303546	-0.651697	Not significant
METTL3_sh2	P04066	FUCA1	-0.423391	0.0827852	0.235352	0.215975	-0.658743	Not significant
METTL3_sh2	P16278	GLB1	-0.415171	0.0832928	-0.194077	0.158489	-0.221094	Not significant
METTL3_sh2	Q14257	RCN2	0.500491	0.0846606	0.0888656	0.478094	0.411625	Not significant
METTL3_sh2	Q15084	PDIA6	0.342205	0.0910999	-0.0237149	0.868139	0.36592	Not significant
METTL3_sh2	Q13217	DNAJC3	-0.403072	0.096572	-0.0786953	0.528548	-0.324377	Not significant
METTL3_sh2	P07237	P4HB	0.539889	0.107842	0.218519	0.169573	0.32137	Not significant
METTL3_sh2	O60888	CUTA	0.262329	0.112105	-0.0588938	0.658564	0.321223	Not significant
METTL3_sh2	Q99519	NEU1	-0.374199	0.113354	0.447219	0.0208231	-0.821419	Not significant
METTL3_sh2	P26885	FKBP2	0.333775	0.113354	0.0114482	0.947729	0.322327	Not significant
METTL3_sh2	Q8NBS9	TXNDC5	0.425924	0.116612	-0.0251122	0.887396	0.451036	Not significant
METTL3_sh2	P30101	PDIA3	0.486675	0.116652	0.0711049	0.681951	0.41557	Not significant
METTL3_sh2	P13674	P4HA1	0.409524	0.124297	0.0295533	0.830676	0.379971	Not significant
METTL3_sh2	O75718	CRTAP	0.370176	0.125067	0.525	0.0138368	-0.154824	Not significant
METTL3_sh2	P12644	BMP4	-0.359881	0.127692	0.249285	0.139151	-0.609166	Not significant
METTL3_sh2	P55145	MANF	0.395139	0.138295	0.0767414	0.554065	0.318398	Not significant
METTL3_sh2	P30040	ERP29	0.432175	0.14654	-0.0525113	0.762882	0.484686	Not significant
METTL3_sh2	P02462	COL4A1	-0.25754	0.158326	0.406046	0.023918	-0.663586	Not significant
METTL3_sh2	P13667	PDIA4	0.283417	0.166267	0.187752	0.229014	0.0956648	Not significant
METTL3_sh2	P50897	PPT1	-0.352075	0.166969	0.110164	0.540727	-0.462239	Not significant
METTL3_sh2	P30533	LRPAP1	0.406634	0.178039	0.045005	0.768759	0.361629	Not significant
METTL3_sh2	Q14697	GANAB	0.470241	0.197242	-0.0753604	0.658925	0.545602	Not significant
METTL3_sh2	O95302	FKBP9	0.357237	0.212435	-0.0978822	0.578308	0.455119	Not significant
METTL3_sh2	P02768	ALB	-0.655154	0.213768	0.638603	0.084421	-1.29376	Not significant
METTL3_sh2	P06280	GLA	-0.215043	0.216485	0.113004	0.500627	-0.328047	Not significant
METTL3_sh2	Q96D15	RCN3	-0.465679	0.226025	-0.565812	0.0152668	0.100133	Not significant
METTL3_sh2	Q9UM22	EPDR1	-0.244891	0.234897	0.492787	0.0302776	-0.737677	Not significant
METTL3_sh2	Q9UBS4	DNAJB11	0.357383	0.237432	0.0524349	0.677157	0.304948	Not significant
METTL3_sh2	Q14696	MESD	0.243196	0.238505	-0.00137204	0.99369	0.244568	Not significant
METTL3_sh2	Q6UW63	POGLUT2	-0.18647	0.25197	0.0296254	0.846414	-0.216095	Not significant
METTL3_sh2	Q99470	SDF2	0.249023	0.253524	0.133198	0.270391	0.115825	Not significant
METTL3_sh2	P42785	PRCP	-0.207311	0.26837	0.891285	0.00462228	-1.0986	Not significant
METTL3_sh2	Q8NBJ7	SUMF2	-0.232898	0.27241	-0.205511	0.234673	-0.0273865	Not significant
METTL3_sh2	P06396	GSN	0.236066	0.309012	0.286759	0.0541947	-0.0506928	Not significant
METTL3_sh2	Q92520	FAM3C	-0.154757	0.316927	0.522857	0.0269419	-0.677614	Not significant
METTL3_sh2	Q7Z4H8	POGLUT3	-0.298	0.321003	-0.173713	0.244986	-0.124287	Not significant
METTL3_sh2	Q96HE7	ERO1A	0.209513	0.32155	0.072845	0.696836	0.136668	Not significant
METTL3_sh2	P04114	APOB	-0.262606	0.328423	0.993501	0.0447239	-1.25611	Not significant
METTL3_sh2	Q32P28	P3H1	0.236523	0.337222	0.47269	0.0185352	-0.236167	Not significant
METTL3_sh2	O43852	CALU	0.256744	0.350872	0.225735	0.17498	0.0310092	Not significant
METTL3_sh2	P14314	PRKCSH	0.282457	0.357303	-0.23363	0.155969	0.516087	Not significant
METTL3_sh2	P23284	PPIB	0.259695	0.364102	-0.0594695	0.651561	0.319165	Not significant
METTL3_sh2	Q9BXW7	HDHD5	0.148212	0.367228	-0.267427	0.106799	0.415639	Not significant
METTL3_sh2	Q8IXB1	DNAJC10	0.248177	0.384206	-0.181097	0.156814	0.429275	Not significant
METTL3_sh2	P19823	ITIH2	-0.349334	0.390288	0.759224	0.0630375	-1.10856	Not significant
METTL3_sh2	Q9UMX5	NENF	0.172522	0.429093	-0.311325	0.0928024	0.483847	Not significant
METTL3_sh2	Q86WA6	BPHL	-0.247673	0.447705	-0.275262	0.0888998	0.0275893	Not significant
METTL3_sh2	P13284	IFI30	0.109133	0.459948	0.491161	0.0274835	-0.382028	Not significant
METTL3_sh2	P02765	AHSG	-0.372718	0.473092	0.356307	0.0661793	-0.729024	Not significant
METTL3_sh2	Q8NBL1	POGLUT1	0.236158	0.534522	0.147132	0.305762	0.0890263	Not significant
METTL3_sh2	P20908	COL5A1	-0.124001	0.560622	0.598955	0.0169444	-0.722956	Not significant
METTL3_sh2	P01024	C3	-0.219802	0.564358	0.255567	0.0934205	-0.475369	Not significant
METTL3_sh2	Q9NYU2	UGGT1	0.108204	0.586357	-0.208883	0.168131	0.317087	Not significant
METTL3_sh2	O94919	ENDOD1	0.0784415	0.628151	-0.455702	0.0169412	0.534144	Not significant
METTL3_sh2	O43847	NRDC	-0.0935361	0.653293	-0.237485	0.105201	0.143949	Not significant
METTL3_sh2	P08294	SOD3	-0.0778031	0.678044	0.403801	0.0238537	-0.481604	Not significant
METTL3_sh2	Q9UI42	CPA4	-0.0547553	0.707075	1.70818	0.00400679	-1.76294	Not significant
METTL3_sh2	Q969H8	MYDGF	0.0820277	0.754208	-0.123801	0.551567	0.205829	Not significant
METTL3_sh2	Q9Y680	FKBP7	-0.0638949	0.756423	-0.380935	0.0519394	0.31704	Not significant
METTL3_sh2	O15460	P4HA2	0.0358725	0.888761	-0.32798	0.0384817	0.363852	Not significant
METTL3_sh2	Q9Y4L1	HYOU1	0.0218496	0.925744	-0.000986744	0.994892	0.0228364	Not significant
METTL3_sh2	Q9H488	POFUT1	0.0139127	0.950162	0.277653	0.107118	-0.26374	Not significant
METTL3_sh2	Q13162	PRDX4	0.00929745	0.955449	-0.173532	0.275069	0.182829	Not significant
METTL3_sh2	P07996	THBS1	0.00618317	0.980961	1.29811	0.00462228	-1.29193	Not significant
METTL3_sh2	Q9BS26	ERP44	0.00226063	0.991451	-0.166138	0.253327	0.168399	Not significant
METTL3_sh2	O95479	H6PD	-0.00211798	0.992872	-0.0516076	0.775976	0.0494896	Not significant
EXOC7_sh1	Q16270	IGFBP7	-2.47526	0.000984138	-0.160986	0.295138	-2.31428	Secretion defect
EXOC7_sh1	P01033	TIMP1	-2.57432	0.000984138	-0.404376	0.0199018	-2.16995	Secretion defect
EXOC7_sh1	P08572	COL4A2	-1.96553	0.000984138	-0.571873	0.00984602	-1.39365	Secretion defect
EXOC7_sh1	P53634	CTSC	-1.94266	0.000984138	-0.0904543	0.544803	-1.8522	Secretion defect
EXOC7_sh1	P03956	MMP1	-3.10573	0.000984138	-1.29605	0.00226985	-1.80969	Secretion defect
EXOC7_sh1	Q12841	FSTL1	-1.88954	0.000984138	-0.489207	0.0143331	-1.40033	Secretion defect
EXOC7_sh1	P07711	CTSL	-1.75306	0.00114699	0.0580533	0.654131	-1.81111	Secretion defect
EXOC7_sh1	P24821	TNC	-1.83318	0.00114699	-0.884853	0.0059376	-0.948324	Secretion defect
EXOC7_sh1	Q9UBR2	CTSZ	-1.6923	0.00114699	-0.150643	0.42999	-1.54165	Secretion defect
EXOC7_sh1	O00468	AGRN	-1.64163	0.00115953	-0.601064	0.0121084	-1.04056	Secretion defect
EXOC7_sh1	O60568	PLOD3	-1.71818	0.00126766	-0.0853573	0.501025	-1.63282	Secretion defect
EXOC7_sh1	Q08380	LGALS3BP	-2.10196	0.00130585	0.0316311	0.821573	-2.13359	Secretion defect
EXOC7_sh1	P54803	GALC	-3.15495	0.0013414	-0.39169	0.0532894	-2.76326	Secretion defect
EXOC7_sh1	Q9GZX9	TWSG1	-1.75871	0.0013414	-0.214734	0.264895	-1.54398	Secretion defect
EXOC7_sh1	O15230	LAMA5	-1.684	0.00150404	-0.650598	0.00637431	-1.0334	Secretion defect
EXOC7_sh1	Q9Y4K0	LOXL2	-1.80235	0.00150404	-0.459969	0.0212125	-1.34238	Secretion defect
EXOC7_sh1	Q92484	SMPDL3A	-1.78434	0.00150404	-0.00475916	0.987258	-1.77958	Secretion defect
EXOC7_sh1	P55268	LAMB2	-1.48344	0.00150404	-0.465319	0.0133125	-1.01812	Secretion defect
EXOC7_sh1	Q92820	GGH	-1.61575	0.00150404	-0.00800055	0.949291	-1.60775	Secretion defect
EXOC7_sh1	Q01459	CTBS	-1.83633	0.00150404	-0.199879	0.299307	-1.63645	Secretion defect
EXOC7_sh1	Q08431	MFGE8	-1.99565	0.00150404	0.533207	0.0813764	-2.52886	Secretion defect
EXOC7_sh1	P08833	IGFBP1	-2.27092	0.00150404	-0.32464	0.125296	-1.94628	Secretion defect
EXOC7_sh1	Q8N2S1	LTBP4	-1.7514	0.00150404	-0.153938	0.718747	-1.59747	Secretion defect
EXOC7_sh1	Q9HB63	NTN4	-2.28169	0.00151001	-0.224472	0.466819	-2.05722	Secretion defect
EXOC7_sh1	Q02388	COL7A1	-2.20678	0.00155101	-0.597483	0.00598701	-1.60929	Secretion defect
EXOC7_sh1	P07996	THBS1	-1.58563	0.00159276	0.463529	0.0228462	-2.04916	Secretion defect
EXOC7_sh1	Q16610	ECM1	-1.65279	0.00160556	-0.195904	0.17377	-1.45688	Secretion defect
EXOC7_sh1	Q99715	COL12A1	-1.5437	0.00160556	-0.50458	0.0332055	-1.03912	Secretion defect
EXOC7_sh1	O00115	DNASE2	-1.43094	0.00160556	-0.19031	0.191712	-1.24063	Secretion defect
EXOC7_sh1	P00750	PLAT	-2.1905	0.00160556	-0.401777	0.02311	-1.78872	Secretion defect
EXOC7_sh1	Q9BRK5	SDF4	-1.43569	0.00160556	-0.414922	0.0183114	-1.02077	Secretion defect
EXOC7_sh1	P01034	CST3	-1.97862	0.00160556	-0.564481	0.0136344	-1.41414	Secretion defect
EXOC7_sh1	P48745	CCN3	-1.8961	0.00167123	-0.196989	0.441379	-1.69911	Secretion defect
EXOC7_sh1	Q96JB6	LOXL4	-1.48459	0.00167123	-0.592924	0.0136825	-0.89167	Secretion defect
EXOC7_sh1	P00749	PLAU	-2.1795	0.00170822	-0.0247805	0.853486	-2.15472	Secretion defect
EXOC7_sh1	Q99538	LGMN	-1.49586	0.00170822	-0.526825	0.0365829	-0.969031	Secretion defect
EXOC7_sh1	P05121	SERPINE1	-2.17073	0.00172502	0.383588	0.0820176	-2.55432	Secretion defect
EXOC7_sh1	P07686	HEXB	-1.54875	0.00177925	-0.694464	0.00706213	-0.854285	Secretion defect
EXOC7_sh1	Q02818	NUCB1	-1.73361	0.00177925	-0.00168666	0.991435	-1.73193	Secretion defect
EXOC7_sh1	P11047	LAMC1	-1.20435	0.00177925	-0.305225	0.0445526	-0.899122	Secretion defect
EXOC7_sh1	Q9BTY2	FUCA2	-1.28003	0.00177925	-0.34831	0.029728	-0.931719	Secretion defect
EXOC7_sh1	P06865	HEXA	-1.14094	0.00189242	0.058995	0.680943	-1.19994	Secretion defect
EXOC7_sh1	P20933	AGA	-1.47173	0.00195526	-0.19213	0.374957	-1.2796	Secretion defect
EXOC7_sh1	P80303	NUCB2	-1.19373	0.00201878	-0.0679686	0.680587	-1.12576	Secretion defect
EXOC7_sh1	Q14393	GAS6	-1.82254	0.00202342	-0.287741	0.126069	-1.53479	Secretion defect
EXOC7_sh1	P35555	FBN1	-1.52149	0.00209595	-0.600192	0.0065693	-0.9213	Secretion defect
EXOC7_sh1	Q92743	HTRA1	-1.53455	0.00209595	-0.770941	0.0388797	-0.763609	Secretion defect
EXOC7_sh1	Q9Y2E5	MAN2B2	-1.13662	0.00226625	0.0872687	0.606841	-1.22388	Secretion defect
EXOC7_sh1	P07942	LAMB1	-1.2966	0.00230425	-0.197689	0.622342	-1.09891	Secretion defect
EXOC7_sh1	P98160	HSPG2	-1.55818	0.00230425	-0.978976	0.00226985	-0.579199	Secretion defect
EXOC7_sh1	P29279	CCN2	-1.59204	0.00261214	0.380838	0.0437733	-1.97287	Secretion defect
EXOC7_sh1	P02751	FN1	-1.55305	0.00268778	0.373653	0.0906498	-1.9267	Secretion defect
EXOC7_sh1	P20908	COL5A1	-1.05902	0.00268778	-0.223049	0.10057	-0.835967	Secretion defect
EXOC7_sh1	Q02809	PLOD1	-1.04219	0.00270811	0.174904	0.192718	-1.21709	Secretion defect
EXOC7_sh1	Q9H3G5	CPVL	-1.13436	0.0027359	-0.35874	0.0265374	-0.775624	Secretion defect
EXOC7_sh1	Q92626	PXDN	-1.2552	0.00279462	-0.404437	0.0133061	-0.85076	Secretion defect
EXOC7_sh1	P48723	HSPA13	-1.44479	0.00289041	0.241953	0.0839712	-1.68675	Secretion defect
EXOC7_sh1	P07093	SERPINE2	-1.48117	0.00291568	-0.328513	0.0471679	-1.15266	Secretion defect
EXOC7_sh1	P04066	FUCA1	-1.13367	0.00293958	-0.873411	0.01007	-0.260257	Expression-driven
EXOC7_sh1	O14773	TPP1	-1.03239	0.00300917	-0.431142	0.0408897	-0.601249	Secretion defect
EXOC7_sh1	P22692	IGFBP4	-2.0081	0.00310887	0.159415	0.211733	-2.16752	Secretion defect
EXOC7_sh1	Q12805	EFEMP1	-1.19555	0.00312048	0.36382	0.118042	-1.55937	Secretion defect
EXOC7_sh1	P07858	CTSB	-1.65205	0.00316796	-1.06594	0.00419256	-0.586101	Secretion defect
EXOC7_sh1	O43854	EDIL3	-1.1433	0.0032456	0.86497	0.0146043	-2.00827	Secretion defect
EXOC7_sh1	P10253	GAA	-1.40339	0.0032456	-0.521037	0.0164215	-0.882355	Secretion defect
EXOC7_sh1	O94907	DKK1	-1.66222	0.00366198	0.475801	0.124319	-2.13802	Secretion defect
EXOC7_sh1	Q9BWS9	CHID1	-1.83819	0.00366198	-0.0425292	0.716232	-1.79566	Secretion defect
EXOC7_sh1	P13284	IFI30	-1.04195	0.00385584	-0.343475	0.0454683	-0.698474	Secretion defect
EXOC7_sh1	Q8NHP8	PLBD2	-0.925382	0.00385584	-0.15886	0.229249	-0.766522	Secretion defect
EXOC7_sh1	O95084	PRSS23	-1.73398	0.004108	0.252124	0.399981	-1.98611	Secretion defect
EXOC7_sh1	P42785	PRCP	-0.948178	0.00412686	0.411255	0.0132274	-1.35943	Secretion defect
EXOC7_sh1	P61916	NPC2	-1.27068	0.0042961	0.0422729	0.779052	-1.31295	Secretion defect
EXOC7_sh1	O14657	TOR1B	-1.26679	0.0042961	0.376827	0.0501152	-1.64361	Secretion defect
EXOC7_sh1	Q9UNW1	MINPP1	-0.870215	0.00444967	-0.440062	0.0145907	-0.430153	Expression-driven
EXOC7_sh1	P61769	B2M	-1.19117	0.00504074	0.226274	0.1293	-1.41745	Secretion defect
EXOC7_sh1	P10619	CTSA	-0.849477	0.00526812	0.204999	0.17689	-1.05448	Secretion defect
EXOC7_sh1	P12109	COL6A1	-1.00417	0.00532398	-0.0341464	0.840285	-0.970024	Secretion defect
EXOC7_sh1	Q8TE58	ADAMTS15	-0.956758	0.00532398	0.0670395	0.710177	-1.0238	Secretion defect
EXOC7_sh1	O00754	MAN2B1	-0.923112	0.00532493	-0.092853	0.486341	-0.830259	Secretion defect
EXOC7_sh1	P51688	SGSH	-1.02189	0.00547873	-0.208076	0.415931	-0.813815	Secretion defect
EXOC7_sh1	O95302	FKBP9	-0.830186	0.006053	-1.1615	0.00447968	0.331318	Expression-driven
EXOC7_sh1	Q9UI42	CPA4	-0.970955	0.00614579	-0.020693	0.926384	-0.950262	Secretion defect
EXOC7_sh1	P15586	GNS	-0.926026	0.00621429	-0.183778	0.33806	-0.742248	Secretion defect
EXOC7_sh1	P28799	GRN	-1.20442	0.00621429	0.0210502	0.902417	-1.22547	Secretion defect
EXOC7_sh1	P50897	PPT1	-0.956669	0.0062211	-0.122116	0.560202	-0.834553	Secretion defect
EXOC7_sh1	P02462	COL4A1	-0.824348	0.0062447	0.171836	0.395109	-0.996184	Secretion defect
EXOC7_sh1	Q15582	TGFBI	-1.20183	0.0062447	-0.147405	0.391497	-1.05443	Secretion defect
EXOC7_sh1	P08236	GUSB	-0.969669	0.00669433	0.0694804	0.632345	-1.03915	Secretion defect
EXOC7_sh1	P38571	LIPA	-1.10821	0.00669433	-0.129182	0.323907	-0.979024	Secretion defect
EXOC7_sh1	Q9UM22	EPDR1	-0.791966	0.00723188	0.0665553	0.690635	-0.858521	Secretion defect
EXOC7_sh1	P07339	CTSD	-1.27698	0.00835654	0.0662808	0.789794	-1.34326	Secretion defect
EXOC7_sh1	P01036	CST4	-1.96193	0.00835675	-0.480417	0.0585751	-1.48151	Secretion defect
EXOC7_sh1	P30040	ERP29	0.776513	0.00915494	0.355163	0.0533806	0.42135	Expression-driven
EXOC7_sh1	P07602	PSAP	-1.23218	0.00985038	0.125181	0.295642	-1.35736	Secretion defect
EXOC7_sh1	P04062	GBA	-0.915074	0.00986371	0.13725	0.358722	-1.05232	Secretion defect
EXOC7_sh1	P16035	TIMP2	-1.03634	0.0103626	0.495515	0.00960282	-1.53186	Secretion defect
EXOC7_sh1	Q13510	ASAH1	-0.916751	0.0108491	-0.107791	0.459986	-0.80896	Secretion defect
EXOC7_sh1	P08603	CFH	-0.982386	0.0110994	0.337222	0.0373283	-1.31961	Secretion defect
EXOC7_sh1	Q9UHL4	DPP7	-0.860051	0.0112757	-0.591078	0.0113838	-0.268972	Expression-driven
EXOC7_sh1	P17900	GM2A	-1.24501	0.011294	-0.207161	0.219173	-1.03785	Secretion defect
EXOC7_sh1	O00469	PLOD2	-0.902428	0.0113065	-0.313516	0.0580128	-0.588912	Secretion defect
EXOC7_sh1	Q9GZM7	TINAGL1	-0.884238	0.0113065	0.252377	0.590808	-1.13661	Secretion defect
EXOC7_sh1	Q32P28	P3H1	-0.697889	0.0124429	-0.119115	0.31849	-0.578774	Secretion defect
EXOC7_sh1	Q9HB40	SCPEP1	-0.718807	0.0127468	-0.185902	0.164302	-0.532905	Secretion defect
EXOC7_sh1	P25774	CTSS	-1.10469	0.0136457	0.0846209	0.72087	-1.18931	Secretion defect
EXOC7_sh1	P35625	TIMP3	-0.927335	0.0145036	-0.11356	0.630876	-0.813775	Secretion defect
EXOC7_sh1	P01137	TGFB1	-1.06812	0.0145036	-0.0676344	0.569156	-1.00049	Secretion defect
EXOC7_sh1	Q13753	LAMC2	-1.13578	0.0145036	0.457977	0.019491	-1.59376	Secretion defect
EXOC7_sh1	Q86WA6	BPHL	-0.604197	0.0161527	-0.619788	0.004686	0.0155902	Expression-driven
EXOC7_sh1	Q13751	LAMB3	-0.903405	0.0167774	0.31822	0.0638417	-1.22162	Secretion defect
EXOC7_sh1	P28300	LOX	-1.00672	0.0173437	-0.898196	0.00432245	-0.108525	Expression-driven
EXOC7_sh1	O95479	H6PD	-0.930414	0.0393749	-0.990279	0.00410809	0.0598645	Expression-driven
EXOC7_sh1	Q96N03	VSTM2L	-0.93588	0.0235241	0.542379	0.0500226	-1.47826	Secretion defect
EXOC7_sh1	Q99574	SERPINI1	-0.623576	0.0237015	1.03533	0.00356641	-1.6589	Secretion defect
EXOC7_sh1	Q9H173	SIL1	-0.647982	0.0247517	-0.285615	0.0758039	-0.362368	Expression-driven
EXOC7_sh1	O00622	CCN1	-0.931023	0.0273625	0.834608	0.0129319	-1.76563	Secretion defect
EXOC7_sh1	P06280	GLA	-0.567173	0.0275468	-0.114829	0.416765	-0.452344	Expression-driven
EXOC7_sh1	Q99519	NEU1	-0.780658	0.0279983	0.0119255	0.959247	-0.792584	Secretion defect
EXOC7_sh1	P22304	IDS	-1.02075	0.0279983	-0.421573	0.0196058	-0.599176	Secretion defect
EXOC7_sh1	P54802	NAGLU	-0.576262	0.0298458	-0.315999	0.0874512	-0.260263	Expression-driven
EXOC7_sh1	P01037	CST1	-1.70309	0.0304961	-0.223668	0.557936	-1.47943	Secretion defect
EXOC7_sh1	Q13217	DNAJC3	-1.74414	0.0662756	-0.321242	0.0322147	-1.4229	Not significant
EXOC7_sh1	Q6UW63	POGLUT2	-0.68818	0.0382704	-0.159293	0.165677	-0.528887	Secretion defect
EXOC7_sh1	O75718	CRTAP	-0.513392	0.0434574	-0.218459	0.111937	-0.294934	Expression-driven
EXOC7_sh1	O43852	CALU	-0.490517	0.0494202	-0.39897	0.0398605	-0.0915469	Expression-driven
EXOC7_sh1	P05120	SERPINB2	0.79351	0.0518391	0.830791	0.00891022	-0.037281	Not significant
EXOC7_sh1	O95881	TXNDC12	0.414647	0.0525356	-0.277425	0.0804004	0.692072	Not significant
EXOC7_sh1	Q9Y4L1	HYOU1	-0.423911	0.0545639	-0.0632588	0.628288	-0.360652	Not significant
EXOC7_sh1	P12644	BMP4	-1.02738	0.0545639	0.227284	0.38467	-1.25467	Not significant
EXOC7_sh1	Q8IXB1	DNAJC10	0.639491	0.0707223	0.210117	0.0797277	0.429374	Not significant
EXOC7_sh1	Q9UMX5	NENF	0.464849	0.0772097	0.0315073	0.822923	0.433341	Not significant
EXOC7_sh1	P08294	SOD3	-0.493923	0.0798192	-0.769952	0.00665657	0.27603	Not significant
EXOC7_sh1	O60888	CUTA	0.326293	0.0847391	-0.309802	0.0462976	0.636096	Not significant
EXOC7_sh1	Q14696	MESD	0.368412	0.0871217	0.323789	0.0433482	0.044623	Not significant
EXOC7_sh1	Q969H8	MYDGF	0.348413	0.0930976	0.225819	0.185415	0.122594	Not significant
EXOC7_sh1	Q99470	SDF2	0.393775	0.0969475	0.329557	0.0280112	0.064218	Not significant
EXOC7_sh1	O43278	SPINT1	-0.518108	0.0998976	0.841088	0.00706213	-1.3592	Not significant
EXOC7_sh1	P16278	GLB1	-0.414006	0.102129	-0.27749	0.0487081	-0.136516	Not significant
EXOC7_sh1	P27797	CALR	-1.38753	0.10907	-0.663519	0.00846572	-0.724013	Not significant
EXOC7_sh1	P06396	GSN	0.329553	0.117542	0.160935	0.30724	0.168617	Not significant
EXOC7_sh1	Q9BT09	CNPY3	0.444829	0.121029	0.236298	0.0848255	0.208531	Not significant
EXOC7_sh1	Q5NDL2	EOGT	0.472896	0.131231	0.216775	0.186477	0.256121	Not significant
EXOC7_sh1	P48307	TFPI2	-0.383197	0.134128	0.128619	0.589946	-0.511816	Not significant
EXOC7_sh1	P50454	SERPINH1	0.363196	0.137032	0.149878	0.326685	0.213318	Not significant
EXOC7_sh1	Q15084	PDIA6	0.276758	0.141517	0.130358	0.261279	0.1464	Not significant
EXOC7_sh1	P07237	P4HB	-0.536605	0.153501	0.00298515	0.986724	-0.53959	Not significant
EXOC7_sh1	P13674	P4HA1	-0.334145	0.165198	-0.21971	0.133051	-0.114435	Not significant
EXOC7_sh1	P13667	PDIA4	-0.817426	0.184039	0.169425	0.196112	-0.986851	Not significant
EXOC7_sh1	P02649	APOE	-0.367839	0.190697	1.70717	0.00468855	-2.07501	Not significant
EXOC7_sh1	Q7Z4H8	POGLUT3	-0.37372	0.217615	-0.459437	0.011778	0.0857178	Not significant
EXOC7_sh1	Q99988	GDF15	0.56784	0.22597	1.0919	0.00617674	-0.524061	Not significant
EXOC7_sh1	O94919	ENDOD1	0.405243	0.266229	-0.154177	0.165759	0.55942	Not significant
EXOC7_sh1	Q92520	FAM3C	-0.208719	0.238676	0.184217	0.166227	-0.392936	Not significant
EXOC7_sh1	Q14257	RCN2	0.455875	0.241883	0.139946	0.237721	0.315929	Not significant
EXOC7_sh1	Q14697	GANAB	-0.356051	0.243558	-0.132312	0.376106	-0.223739	Not significant
EXOC7_sh1	O15460	P4HA2	-0.407081	0.268334	-0.0100865	0.95134	-0.396994	Not significant
EXOC7_sh1	O43847	NRDC	-0.628835	0.257751	-0.325172	0.0258295	-0.303662	Not significant
EXOC7_sh1	P14625	HSP90B1	-0.377282	0.316838	0.0276243	0.856159	-0.404906	Not significant
EXOC7_sh1	P23284	PPIB	-0.277597	0.331303	0.0282564	0.812228	-0.305854	Not significant
EXOC7_sh1	P04114	APOB	-0.529721	0.385371	0.948431	0.0576731	-1.47815	Not significant
EXOC7_sh1	Q9H488	POFUT1	0.144592	0.418361	0.17834	0.134888	-0.0337477	Not significant
EXOC7_sh1	P14314	PRKCSH	-0.451788	0.431387	0.183024	0.185034	-0.634812	Not significant
EXOC7_sh1	Q96HE7	ERO1A	0.155156	0.443947	-0.24323	0.107921	0.398386	Not significant
EXOC7_sh1	P19823	ITIH2	0.296038	0.446218	1.53588	0.0605363	-1.23984	Not significant
EXOC7_sh1	P30533	LRPAP1	-0.14894	0.447759	-0.353018	0.0281121	0.204078	Not significant
EXOC7_sh1	P11021	HSPA5	0.178985	0.475399	0.208746	0.11496	-0.0297612	Not significant
EXOC7_sh1	Q8NB37	GATD1	-0.13884	0.479805	0.187547	0.191906	-0.326387	Not significant
EXOC7_sh1	Q8NBS9	TXNDC5	0.144353	0.503086	-0.225242	0.10455	0.369596	Not significant
EXOC7_sh1	Q13162	PRDX4	0.145057	0.504929	-0.320728	0.0332553	0.465785	Not significant
EXOC7_sh1	Q96D15	RCN3	0.26084	0.54037	-0.67897	0.0204371	0.939809	Not significant
EXOC7_sh1	Q9UBS4	DNAJB11	-0.131764	0.586447	0.213425	0.0819027	-0.345189	Not significant
EXOC7_sh1	Q8NBJ7	SUMF2	0.120238	0.597233	0.00391524	0.98252	0.116322	Not significant
EXOC7_sh1	Q9Y2B0	CNPY2	0.133355	0.628242	0.192344	0.171095	-0.0589888	Not significant
EXOC7_sh1	P02765	AHSG	-0.318476	0.64156	-0.588158	0.104539	0.269681	Not significant
EXOC7_sh1	P01024	C3	-0.18923	0.652198	0.300502	0.250486	-0.489732	Not significant
EXOC7_sh1	Q9BS26	ERP44	0.0801283	0.652976	0.0933349	0.433412	-0.0132067	Not significant
EXOC7_sh1	P55145	MANF	0.0800543	0.656356	-0.0841717	0.463515	0.164226	Not significant
EXOC7_sh1	Q8NBJ5	COLGALT1	-0.0686383	0.71344	0.31895	0.0512798	-0.387589	Not significant
EXOC7_sh1	Q9BXW7	HDHD5	0.0825397	0.725188	-0.230286	0.112398	0.312825	Not significant
EXOC7_sh1	Q15293	RCN1	-0.0659931	0.785163	-0.369773	0.0310874	0.30378	Not significant
EXOC7_sh1	Q9NWM8	FKBP14	-0.0685474	0.821464	-0.178336	0.184142	0.109788	Not significant
EXOC7_sh1	Q9NYU2	UGGT1	0.0425337	0.836086	-0.043903	0.728791	0.0864367	Not significant
EXOC7_sh1	P34059	GALNS	-0.0473189	0.842687	-0.71403	0.0103455	0.666711	Not significant
EXOC7_sh1	Q9Y680	FKBP7	-0.0437288	0.879324	-0.431862	0.0385412	0.388133	Not significant
EXOC7_sh1	P02768	ALB	0.0593093	0.926579	0.992444	0.0459871	-0.933134	Not significant
EXOC7_sh1	P26885	FKBP2	0.0130474	0.956284	-0.232024	0.0948409	0.245071	Not significant
EXOC7_sh1	Q8NBL1	POGLUT1	-0.00866616	0.987563	-0.0024317	0.9889	-0.00623446	Not significant
EXOC7_sh1	P30101	PDIA3	0.0017369	0.996871	0.019609	0.903969	-0.0178721	Not significant
